# Multi-dimensional regulation of LIN-28 temporal expression dynamics in the *C. elegans* heterochronic gene cascade

**DOI:** 10.1101/2025.11.13.688268

**Authors:** Charles Nelson, Victor Ambros

**Author notes:** Corresponding author: Charles Nelson, Program in Molecular Medicine, University of Massachusetts Chan Medical School, Worcester, MA 01605, USA.

## Abstract

LIN-28 is an evolutionarily conserved RNA-binding protein that plays critical roles in regulating pluripotency and cell fate determination during animal development. In *Caenorhabditis elegans*, *lin-28* is an integral component of the heterochronic (developmental timing) gene regulatory cascade. Loss-of-function mutations in *lin-28* result in precocious cell fate determination during larval development. Previous studies showed that the proper progression of stage specific cell fates during larval development depends on the progressive downregulation of LIN-28, which is negatively regulated by the *lin-4* microRNA through complementary sequences located in the *lin-28* 3’ UTR. In this study, we employ CRISPR/Cas9 editing of the endogenous *lin-28* locus to demonstrate that the robust developmental downregulation of LIN-28 involves contributions from multiple inputs. These include a convergent action of the *let-7* family and *lin-4* microRNAs via adjacent complementary sites in the *lin-28* 3’ UTR, in conjunction with the previously described post-translational inhibition of LIN-28 by the *lep-5* long non-coding RNA, which all together account for virtually the entirety of LIN-28 repression. Furthermore, through the systematic testing of a series of truncations of the *lin-28* 3’ UTR, we identify three positive regulatory regions that enhance LIN-28 expression, thereby counterbalancing the negative effects of the *let-7* and *lin-4* microRNAs and the *lep-5* long non-coding RNA.
