## Supplemental Table 1 for "Multi-dimensional regulation of LIN-28 temporal expression dynamics in the *C. elegans* heterochronic gene cascade"

### Sheet: Sheet1
Species	Group	Resource	lin-28 CDS isoform A	lin-28 CDS isoform B	lin-28 CDS isoform C	lin-28 3' UTR	3' UTR length (nt)	let-7-CS(2-8) location(s)	lin-4-CS(2-8) location(s)	lin-4-CS(3-8) location(s)
C. zanzibari	Elegans	http://caenorhabditis.org/	ATGTCGACAGTAGTATCGGAGGGAAGAAACGGCGGAGGAAACGAACGGTATTCACCACAAGACGATGTATCGACTCTTCTTAATGGGATTAGTTTGAACGATGAAACAAAGAGAGTACCTTCTTTTGATAGACTTCCGTCCCCAACACCACGATACTTCGGCTCGTGCAAATGGTTCAACGTGTCAAAGGGATACGGTTTTGTGATCGACGACATCAGTGGAGAAGATCTTTTCGTTCATCAATCCAATCTCAATATGCAAGGTTTTCGGAGTCTCGATGAGGGTGAACGTGTCTCTTATTACATTCAGGAACGTTCCAATGGAAAGGGAAAAGAGGCTTATGCGGTATCCGGAGAAGTAGAAGGCCAAGGCTTGAAAGGAAGTAGAATCCATCCATTG…	ATGATTGAAGCGGCTATGGAGAATCCAATGCTTATTAAATCCCAGTTGTCCCCAACACCACGATACTTCGGCTCGTGCAAATGGTTCAACGTGTCAAAGGGATACGGTTTTGTGATCGACGACATCAGTGGAGAAGATCTTTTCGTTCATCAATCCAATCTCAATATGCAAGGTTTTCGGAGTCTCGATGAGGGTGAACGTGTCTCTTATTACATTCAGGAACGTTCCAATGGAAAGGGAAAAGAGGCTTATGCGGTATCCGGAGAAGTAGAAGGCCAAGGCTTGAAAGGAAGTAGAATCCATCCATTGGGACGAAAGAAGGCCGTCTCTCTCCGTTGCTTCCGTTGCGGAAAATTCGCGACTCATAAAGCAAAAGGATGTCCGAATGTGAAGACGGAT…	n/a	ATATTGTTATCTAGTGTAGTAAATTCGCTCTATTGTTAACTTTAGCTTAGCCAATAGGGCGTGTTTGCACCCCCTCTGCATGCTTTTTTCTATGCTATCTTTTTTCAATTTTTTATTCAAATTTCCCCGCCAAACTTTTCTATTCAAAATACAACCAACCTACCTCTTCTCAAATTGCACTCTCAGGGATTCCAAATTTGTTTTTTATGTCCAATTAAATCTTATATTTTTAATTTAAATTACTCAGGAAATTTGTGTGTTTTTCGTATTTCTCTTGTTCTCTGAAAATCTCCAAACACCCCCGTTTTAATATGATGACGAGCGGCGATGAAATAAA	337	160	182	243
C. tribulationis	Elegans	http://caenorhabditis.org/	ATGGTAGTATCGGAGGGAAGGAACGGAGGAGGAAACGAACGGTATTCACCACAGGATGATGTGTCTACTCTTCTCAATGGAATGAGCTTGAACGAGGAGAGCAGCAGGGTTCCTTTCTTCGACAGACTTCCGTCCCCCACACCACGCTACTTCGGATCATGCAAATGGTTCAACGTGTCGAAGGGATACGGTTTCGTGATCGACGATATCAGCGGGGAGGACCTCTTCGTGCATCAATCCAATCTCAATATGCAAGGATTTCGGAGTCTCGACGAGGGCGAACGCGTCTCCTACTACATCCAGGAACGAGCGAACGGAAAGGGCAAGGAGGCTTATGCGGTATCCGGAGAGGTCGAAGGACAAGGTCTGAAAGGAAGCAGAATCCATCCACTGGGACGG…	ATGATTGAAGCCGCTTTGGAGAATCCCATGCTTATTAAGTCCCAGCTGTCCCCCACACCACGCTACTTCGGATCATGCAAATGGTTCAACGTGTCGAAGGGATACGGTTTCGTGATCGACGATATCAGCGGGGAGGACCTCTTCGTGCATCAATCCAATCTCAATATGCAAGGATTTCGGAGTCTCGACGAGGGCGAACGCGTCTCCTACTACATCCAGGAACGAGCGAACGGAAAGGGCAAGGAGGCTTATGCGGTATCCGGAGAGGTCGAAGGACAAGGTCTGAAAGGAAGCAGAATCCATCCACTGGGACGGAAGAAGGCCGTTTCCCTCCGTTGCTTCCGTTGCGGAAAGTTCGCGACTCATAAAGCAAAAGGGTGTCCGAATGTGAAGACGGAC…	n/a	ACTTGTTTTCTAGCAATGCAAATTCGCTCTATTGTTAACTATAGATTAGTCAATAGAGCTTGTTTGCGTCTCTTTGCATGCTTAATTTTTTCTATGCTATCTTTTTTTTTGCAATTTTCTATTCAAATTTCCCCGCCAAACACTACCAATCTACCTCCTCCAACTTAAACTCTCAGGGATTCCTTTATTAGCGGTTTGCAAGTGTTGGAAACGCGCTTCGGCGTGAAAATAGCAATGGAGCGCATTTTCAACACTCGCCGATCTCTAGTATGCTCTAATTTAAAACTCAGGAAATTTGTGTCGAATTGTATACCTTTAATACTGTTTCATCCTCTTCTCTTACTTTTATTCCGTATTGTCTCTTTTTGTCTCTGAAAATCTCCGAAACCCCCGTTTTTT…	431	151	172	286
C. sinica	Elegans	http://caenorhabditis.org/	ATGTCGACAGTAGTATCGGAGGGAAGGAACGGAGCAGGAAACGAACGGTATTCGCCACAGGATGATGTATCGGCACGTCTAAATAGAATCAGTTTGAACGATGAAACAAAAAGAGTTCCTTCGTTCGATAGACTCCCGTCGCCGACACCACGCTTCTTTGGCTCGTGCAAATGGTTCAACGTGTCAAAGGGATATGGTTTCGTGATCGACGACATCAGCGGAGAAGATCTTTTTGTTCATCAATCCAATCTGAATATGCAAGGTTTTCGGAGTCTCGATGAGGGCGAACGCGTCTCTTACTACATCCAAGAACGTTCGAATGGGAAAGGGAAGGAGGCTTATGCGGTATCCGGAGAGGTAGAAGGACAAGGTCTCAAAGGAAGCAGAATCCATCCACTG…	ATGATTGAAGCGGCCATGGAGAATCCGATGCTTATTAAATCCCAGTTGTCGCCGACACCACGCTTCTTTGGCTCGTGCAAATGGTTCAACGTGTCAAAGGGATATGGTTTCGTGATCGACGACATCAGCGGAGAAGATCTTTTTGTTCATCAATCCAATCTGAATATGCAAGGTTTTCGGAGTCTCGATGAGGGCGAACGCGTCTCTTACTACATCCAAGAACGTTCGAATGGGAAAGGGAAGGAGGCTTATGCGGTATCCGGAGAGGTAGAAGGACAAGGTCTCAAAGGAAGCAGAATCCATCCACTGGGTCGTAAGAAGGCCGTTTCCCTCCGCTGTTTCCGTTGCGGAAAATTCGCGACTCATAAAGCAAAAGGATGTCCGAATGTGAAGACAGAT…	n/a	ACATCGAAAAGAATTATTGTTTTCTATTGAAGTAAATTCGCTCTATTGTTAATTCTAGCTATTGCCAATAGGGCGTATTTGCATCTTTAGATCTTCTTTTTGCATGCTTACTTCTTTTTAACCGTTTTTCTATGCTACACTTTTTTTTGCAATTTTTATTCAAATTTCCCAATTCGCCAACCCAATTTTTCTATTCAAAAATACTACCAACCTACCTCCTCAAATTGCACTCTCAGGGATTCTTTGTTGTTCTTGAATTTGTATATTCAAGAACTTTTTTCAATGTCCAATTTATTTTTATTATTACTGATTGAATAACTCAGGAAATTTGTGTCTTTGCTTAATTGTTTTCATTGTCGTATTTCTCTTTTGCTGATTGCAAAATCAGGTGTTTTCCTC…	463	212	232	319
C. briggsae	Elegans	http://caenorhabditis.org/	ATGTCGACAGTAGTATCGGAGGGAAGGAACGGAGGAAACGAACGTTATTCACCACAAGATGACGTTTCGAAAGAACTTCCAGACATCAACGGTCTTAGTCTCGAGGAAACAATGGGGATTCCATCATTTGACAGACTTCCATCACCAACGCCTCGCTACTTTGGATCGTGCAAATGGTTCAACGTGTCGAAAGGATATGGTTTCGTGATTGATGATAACACCGGGGAAGATCTTTTTGTGCATCAATCCAATTTGAATATGCAAGGATTTAGAAGTCTTGATGAGGGAGAACGTGTCTCGTACTACATCCAGGAGAGATCGAATGGAAAAGGAAAAGAGGCTTATGCGGTCTCAGGAGAAGTGGAAGGACAAGGGCTGAAGGGAAGTAGAATCCATCCG…	ATGATTGAAGCTGCACTGGAGAATCCTGTACTCATCAAATCCCAATTGTCACCAACGCCTCGCTACTTTGGATCGTGCAAATGGTTCAACGTGTCGAAAGGATATGGTTTCGTGATTGATGATAACACCGGGGAAGATCTTTTTGTGCATCAATCCAATTTGAATATGCAAGGATTTAGAAGTCTTGATGAGGGAGAACGTGTCTCGTACTACATCCAGGAGAGATCGAATGGAAAAGGAAAAGAGGCTTATGCGGTCTCAGGAGAAGTGGAAGGACAAGGGCTGAAGGGAAGTAGAATCCATCCGCTGGGAAGAAAGAAGGCTGTCTCGTTGCGTTGCTTCCGATGCGGAAAGTTTGCAACTCACAAGGCAAAAGGCTGTCCGAATGTGAAGACTGAC…	n/a	GCGTCGAGACCATGGAGAACACCACTAAATTTTTAGTTTTAATTGTAAACTATTGCGGAAGATTTTCTGTCAATTAGTTGTTGGCAAATCATCTTCCTATGTAGCACTTTTCGATCTTCTTTTCCTTTTTGCATGCTTACTTCTTTCTTTATATTTTCTTCGATTTTTTTACTTTTCATTTTATTCAAATTTCCTCTGCCTCCCCGTTTCTATTCAAAACACTACCACTCTACCTCCTCAAAATTGCACTCTCAGGGATTCTAAAACTTTGAAACTTTTAATTGTCCATTTATATAATTTAACTCAGGAAATTTGCGTCGAATTTTACCTATTGTGTTCATGTTATTTTTTGTCTCTTGCTGAAATCATTTTTCTCTGAAAATCTCCAACCCCCTCACC…	440	230	251	303
C. nigoni	Elegans	http://caenorhabditis.org/	atgtcaccaacgcctcgttactttggatcgtgcaaatggttcaacgtgtcgaaaggatatggtttcgtgattgatgataacactggagaagatctttttgtgcatcaatccaatttgaatatgcaaggatttagaagtcttgatgagggagaacgtgtatcctactacatccaggagagatcgaatggaaaagggaaagaggcttatgcggtttccggagaagtggaaggacaaggattgaagggaagtagaatccatccgttgggaagaaaaaaggctgtctcgctgcgttgcttccgatgcggaaagtttgcaactcacaaggcaaaaggttgcccgaatgtgaagactgacgccaaggtttgctatacctgtggatcggaagagcatgtcagttct…	atgtcaccaacgcctcgttactttggatcgtgcaaatggttcaacgtgtcgaaaggatatggtttcgtgattgatgataacactggagaagatctttttgtgcatcaatccaatttgaatatgcaaggatttagaagtcttgatgagggagaacgtgtatcctactacatccaggagagatcgaatggaaaagggaaagaggcttatgcggtttccggagaagtggaaggacaaggattgaagggaagtagaatccatccgttgggaagaaaaaaggctgtctcgctgcgttgcttccgatgcggaaagtttgcaactcacaaggcaaaaggttgcccgaatgtgaagactgacgccaaggtttgctatacctgtggatcggaagagcatgtcagttct…	n/a	GCGTCGAGACCATGGAGAACACCACTAAATTTTTAGTTTTAATTGTAACCTATTGCGGAAGATTTTCTGTCAATTAGTTGTTGGCAAATCATCTTCCTATGTAGCACTTTACGATCTTCTTTTCCTTTTTGCATGCTTACTTCTTTCTTTATCTTTTCTATCGCTTTTTTTCATTATTTTTCATTTTATTCAAATTTCCTCTGCCTCTCCCGTTTCTATTCAAAACACTACCACTCTACCTCCTCAAAAACTGCACTCTCAGGGATTCATAAAACGTTTTATTATTGTCCATTTATATAATTTAACTCAGGAAATTTGCGTCGAATTTTACCTAATGTGTTCATGTTATTTTTTGTCTCTTGCTGAAATCATTTTTCGCTGAAAATCTCCAACCCCCTC…	443	236	258	306
C. remanei	Elegans	http://caenorhabditis.org/	ATGTCGACAGTAGTATCGGAGGGAAGAAACGGAGGAAATGAACGTTATTCACCACAAGATGACGTTTCTGAACTGATTCCAAACTTGAATAATATCCAATTGAACGAAACAATGCGTGTACCTTCGTTTGAAAGACTTCCGTCGCCAACTCCACGTTACTTTGGTTCATGTAAATGGTTCAATGTTTCAAAAGGATACGGTTTCGTGATTGATGACATCACCAGAGAAGATCTTTTTGTTCATCAATCCAACCTCAATATGCAAGGATTTCGGAGTCTTGATGAGGGCGAACGTGTTTCCTATTACATTCAAGAACGTTCGAATGGAAAAGGAAGAGAAGCGTATGCCGTATCGGGAGAAGTTGAAGGACAAGGCTTGAAAGGGAGTAGAATCCATCCA…	ATGATTGAAGCCGCACTGGAGAATCCCGTTCTAGTCAAGTCTGCATTGTCGCCAACTCCACGTTACTTTGGTTCATGTAAATGGTTCAATGTTTCAAAAGGATACGGTTTCGTGATTGATGACATCACCAGAGAAGATCTTTTTGTTCATCAATCCAACCTCAATATGCAAGGATTTCGGAGTCTTGATGAGGGCGAACGTGTTTCCTATTACATTCAAGAACGTTCGAATGGAAAAGGAAGAGAAGCGTATGCCGTATCGGGAGAAGTTGAAGGACAAGGCTTGAAAGGGAGTAGAATCCATCCACTGGGAAGAAAGAAGGCTGTTTCTCTTCGTTGTTTCCGATGCGGGAAGTTTGCAACTCACAAGGCAAAGAGCTGTCCAAATGTGAAGACAGAT…	n/a	ACGAAGATTAAGAAGAAATTCGAAAGAAATCAGATGAAGATTTAGCTGAAGATCTTAAAAAAAGTTTTTATTTGATTTGTTTTCTTTCGGAAATTTTCTTTTCCATTCTTAAGTATTATATTATATTTTCTGAAAAATTGTCAAACTTCAGACAACGCCCCTTTTTTGTTTTCTCTAAAAACTTAGGATCTGGTCTGAAGAGAAAAGAAAGTTTTTTCTGAAAATATGATATACTTTTTTTTAAACAGTAATCGTTTTTTTAAACATTTAAATTTCATTTTATTATTCAAATTTCCTCAATTTCTTTGCCTCTTTCCCCCATTTTCTTTTCAATTTACTACCATCTACCTCCTCAAATTGCACTCTCAGGGATTTTTAAAATGTTTCGGATACTGTTTG…	578	345	365	440
C. latens	Elegans	http://caenorhabditis.org/	ATGTCGACAGTAGTATCGGAGGGAAGAAACGGAGGAAATGAACGTTATTCACCACAAGATGACGTTTCTGAATTGATTCCAAACTTGAATAATATCAAATTGAACGAAACAATGCGTGTTCCTTCGTTTGAAAGACTTCCGTCGCCAACACCGCGTTACTTTGGATCGTGTAAATGGTTCAATGTTTCAAAAGGATACGGTTTCGTGATTGATGACATCACGAGAGAAGATCTTTTTGTTCATCAATCCAATCTCAATATGCAAGGATTTCGGAGTCTCGATGAGGGCGAACGTGTTTCATATTACATTCAAGAACGATCGAATGGAAAAGGACGAGAAGCTTATGCCGTATCAGGAGAAGTTGAAGGACAAGGGCTGAAAGGGAGTAGAATCCATCCA…	atgaaatttcagtcgccaacaccgcgttactttggatcgtgtaaatggttcaatgtttcaaaaggatacggtttcgtgattgatgacatcacgagagaagatctttttgttcatcaatccaatctcaatatgcaaggatttcggagtctcgatgagggcgaacgtgtttcatattacattcaagaacgatcgaatggaaaaggacgagaagcttatgccgtatcaggagaagttgaaggacaagggctgaaagggagtagaatccatccattgggaagaaagaaggctgtatctcttcgctgtttccgatgcggaaagtttgcaactcacaaggcgaagagctgtccaaatgtgaagacagatgcaaaagtatgttatacttgtggatcggaagaacat…	n/a	ACGAAGATTAAGAAGAAATTCGAAAGGAATCAGATGAAAATTTAGCTGAAGTTTTTCGTTGATTTGTTTTTTTTCGGATGTTTTCTTTTGCATGCTTAAGTATTATATTTTCTGAAAAATCGTCAAACTTCAGACCACGCCCCTTTTTTGTCTTCTTTCAAAGCTTAGGATCTGGTCTGAAGAAGAAAAAAGAAACTAATATTTTTCTCAAAATATGATATACTTTTTTTAAATAATCGTTTTTTTAACATTTAAATTTCATTTTATTATTCAAATTTCCTCAATTTCTTTGCCTCTTCCCCCATTTTCTTTTCAAATTACTACTATCTACCTCCTCAAATTGCACTCTCAGGGATTTTTAAAATGTTTCGGATACTTTTTGTTTTCGAAACCTTATTA…	567	328	348	423
C. doughertyi	Elegans	http://caenorhabditis.org/	ATGTCGACGGTAGTATCGGAGGGAAGGAACAGTGGGGGAAATGAACGTTATTCACCACAAGAAACCAATGGATTGGATCAACTTCCAAACATTGGAGATCTCAAATTAACAGAGACTATGCGAGTTCCTTCCTTTGACAGGCTTCCGTCGCCAACACCGCGTTACTTTGGGTCGTGCAAATGGTTCAATGTGTCGAAAGGATACGGTTTTGTGATCGATGACATCACGAAAGAAGATCTTTTTGTTCATCAATCAAATCTTAATATGCAAGGTTTTCGGAGTCTTGATGAAGGAGAACGTGTATCGTACTACATCCAGGAGAGAGCAAATGGAAAGGGTAGAGAAGCTTATGCGGTATCCGGAGAAGTGGAAGGACAAGGGCTGAAAGGAAGTAGAATC…	ATGTCGACGGTAGTATCGGAGGGAAGGAACAGTGGGGGAAATGAACGTTATTCACCACAAGAAACCAATGGATTGGATCAACTTCCAAACATTGGAGATCTCAAATTAACAGAGACTATGCGAGTTCCTTCCTTTGACAGGCTTCCGAAAATGATTGAAGCGGCTTTGGAGAATCCGGTGTTAATCAAATCACAATTGTCGCCAACACCGCGTTACTTTGGGTCGTGCAAATGGTTCAATGTGTCGAAAGGATACGGTTTTGTGATCGATGACATCACGAAAGAAGATCTTTTTGTTCATCAATCAAATCTTAATATGCAAGGTTTTCGGAGTCTTGATGAAGGAGAACGTGTATCGTACTACATCCAGGAGAGAGCAAATGGAAAGGGTAGAGAAGCT…	n/a	AAATCGATTTGATTGAAAGCAGTGAAGATTTAGCTCTTGAATGTTTAGTTTTTATTGTTTTCTATCTCCTTTCGTAATTCTTTTTTGCATGCTTTCTTCTCACTAACCAGTTTTTTTTCTTTTTTCTATTAACTTTTTTATTTTATTCAAATTTCCTCTTTTCTTATTTCTTTCTTTTTTCTACCATACTACCACCTACCTCCTCAAATTGAACTCTCAGGGATTCCAATTTTGAAAGTTTTTATACTTTCAAAATAACTTACCGTCCATTTTTTGTAACTCATCTCAGGAAATTTACGTCGAATTTATTGTAATTGGTTTTTTCGTATTTCATGCTGAAATCATTTTTTTTGTCTTCTTTGAAAATCTCCAACCCTCAACCCCGTTTTTAAACAATAA…	423	196	216	285
C. brenneri (1)	Elegans	http://caenorhabditis.org/	ATGTCGACGGTAGTATCGGAGGGAAGGAACGGAGGTAATGAACGGTATTCACCACAAGATGAGCTCCCGGATTTGGAAAATCTCAAATTAACCGACGATATGCGGGTTCCTTCCTTTGACAGACTTCCGTCGCCAACCCCACGCTACTATGGGTCGTGCAAATGGTTCAATGTATCAAAGGGATACGGTTTCGTGATTGATGACATCACAAGAGAAGACCTATTCGTTCATCAATCCAACCTTAATATGCAAGGTTTTCGGAGTCTTGACGAGGGTGAACGTGTCTCCTATTACATTCAAGAAAGATCGAATGGAAAGGGAAGAGAAGCATATGCGGTATCCGGAGAAGTTGAAGGACAAGGACTGAAGGGAAGTCGGATCCATCCATTGGGTCGCAAG…	atgatcgaggcggcgctggagaatccggtactcgttaaatcgcaattgtcgccaaccccacgctactatgggtcgtgcaaatggttcaatgtatcaaagggatacggtttcgtgattgatgacatcacaagagaagacctattcgttcatcaatccaaccttaatatgcaaggttttcggagtcttgacgagggtgaacgtgtctcctattacattcaagaaagatcgaatggaaagggaagagaagcatatgcggtatccggagaagttgaaggacaaggactgaagggaagtcggatccatccattgggtcgcaagaaggcagtctcacttcgttgcttccgttgcggaaagttcgcaactcacaaggcaaagagctgcccaaatgtgaagactgac…	n/a	AGATAGGAGAAAACTTCTTAGAATGAAAGCAGTGAAACTGAATAGCTGAAAGAATATTTTTAGTTTTTATTGTTTTCTATCTCTTCTTCATTGCTTCTTGTCTCGAAAAAAATCTTTTGCATGCTTACTTCTAACTAACAACATTTTTCTCGATAATATTAACTTTTCTAATCAAATTTCCTTTTTTATTGTCCCCACTTACCCAGAAATGTTTCTTTTCACCACCATACTACTCATCTACCTCCTCAAATTGCACTCTCAGGGATTCCAATTTTGAAACGTCTATTCTAAAAAAGAAACTTACCGTCTTTATTTTTTATATATTGTAACTCAGGAAATTTGCGTCGATTCTGTCACTCTATGCTAAACTTTTCTATTGTATTTTTTCTTTGCTGAAAT…	474	238	258	330
C. brenneri (2)	Elegans	http://caenorhabditis.org/	ATGTCGACGGTAGTATCGGAGGGAAGGAACGGAGGTAATGAACGGTATTCACCACAAGATGAGCTCCCGGATTTGGAAAATCTCAAATTAACCGACGATATGCGGGTTCCTTCCTTTGACAGACTTCCGTCGCCTACCCCACGCTACTATGGGTCGTGCAAATGGTTCAATGTATCAAAGGGGTACGGTTTCGTGATTGATGACATCACAAGAGAAGATCTATTCGTTCATCAATCCAACCTTAATATGCAAGGTTTTCGGAGTCTTGACGAGGGTGAACGTGTCTCCTATTACATTCAAGAAAGATCGAATGGAAAGGGAAGAGAAGCATATGCGGTATCCGGAGAAGTTGAAGGACAAGGATTGAAGGGAAGTCGGATCCATCCATTGGGTCGCAAG…	atgccatcgtttctactcgtgttacaattcacattgaaacaacaacttcattcaaattctacctcgcctaccccacgctactatgggtcgtgcaaatggttcaatgtatcaaaggggtacggtttcgtgattgatgacatcacaagagaagatctattcgttcatcaatccaaccttaatatgcaaggttttcggagtcttgacgagggtgaacgtgtctcctattacattcaagaaagatcgaatggaaagggaagagaagcatatgcggtatccggagaagttgaaggacaaggattgaagggaagtcggatccatccattgggtcgcaagaaggcagtttcacttcgttgcttccgttgcggaaagttcgcaactcacaaggcaaagagctgccca…	n/a	AGATGAGAGAATACTTCTTAGAATGAAAGCAGTGAAACTGAATAGCTGAAAGAATATTTTTAGTTTTTATTGTTTTCCATCTCTTCTTCTTTGCTTCTTGTCCCAAAAAAAATCTTTTGCATGCTTACTTCTTACTAACAACATTTTTCTCGATAATATTAACTTTTCTAATCAAATTTCCTTTTTTATTGCCCCCACTTACCCAGAAATGTTTCTTTTCACCACCATACTACTCATCTACCTCCTCAAATTGCACTCTCAGGGATTCCAATTTTGAAACGTCTATTCTAAAAAAAGAAACTTACCGTCTTTATTTTTTATATATTGTAACTCAGGAAATTTGCGTCGATTCTGTCACTCTATGCTAAACTTTTCTATTGTATTTTTTCTTTGCTGAAA…	475	238	258	331
C. tropicalis	Elegans	http://caenorhabditis.org/	atgacggtatcggagggaaggaatggaggaaatgaaggatattcaccagatgataatggattagataaacttccgaatgttgaagatctcaaattaaccgacaatatgcgagttccttccttcgagagacttccgtcaccaactcctcgatattatgggtcatgcaaatggttcaatgtgtcgaaaggatacggtttcgtgattgacgacatcacaggagaagatctttttgttcatcaatccaatctgaatatgcaaggttttcggagtcttgacgaaggcgaacgtgtctcctattacattcaagaaagagcaaacggaaaagggagagaagcttatgcggtatccggagaagtagaaggacaaggattaaaaggaagtcgaattcatccattggga…	ATGATTGAAGCGGCTCGGGAGAATCCTGTTCCCGTCAAGTCTCAATTGTCACCAACTCCTCGATATTATGGGTCATGCAAATGGTTCAATGTGTCGAAAGGATACGGTTTCGTGATTGACGACATCACAGGAGAAGATCTTTTTGTTCATCAATCCAATCTGAATATGCAAGGTTTTCGGAGTCTTGACGAAGGCGAACGTGTCTCCTATTACATTCAAGAAAGAGCAAACGGAAAAGGGAGAGAAGCTTATGCGGTATCCGGAGAAGTAGAAGGACAAGGATTAAAAGGAAGTCGAATTCATCCATTGGGAAGAAAGAAAGCCGTTTCTCTTCGTTGTTTCCGATGCGGAAAGTTTGCAACTCATAAAGCAAAGAGCTGTCCGAATGTGAAAACAGAT…	n/a	AAATCGATGGATATTCGATTGAAAGCAGTGAAGATTTATAGCTGAAAATGTTTAGTTTTTATTGTTTTCTATCGTTAATTTCTTTTGCATGCTCTCTTCTAAACTAACAATTTTTCCTTTTTTTCTCCTGTTAACTTTTCTATTTTATTCTATTTTTCCTCCCATTTTTCTTTTCTACCATACTACCATCTACCTCCTCAAATTGAACTCTCAGGGATTCCCTTTTTGAAATGTGTATTTCAAAATAACTTACCGTCCATTTATATGTAATCTAACTCAGGAAAATTGCGTCGATTTAATTGTCCTTCTGTTTCTTTTTTCTCTTGTATTTCTTTTTATCTCTGAAAATCTCCAACCCCTCAACCCCCGTTTTCAAAAAATAACGACACGAGCGGCGCA…	407	190	210	276
C. wallacei	Elegans	http://caenorhabditis.org/	ATGTCGACGGTAGTATCGGAGGGAAGGAACGGAGGAAATGAACGTTATTCACCACAAGATAATGTATTGGATCAACTTCCGAATGTTGAAGATCTCAAGATAACTGATAATATGCGTGTTCCTTCCTTTGAGAGACTTCCGTCGCCGACACCTCGATATTTTGGGTCATGCAAATGGTTCAATGTGTCGAAAGGATACGGTTTTGTGATTGATGACATCACAAAAGAAGACCTTTTTGTTCATCAATCCAATCTCAATATGCAAGGTTTTCGGAGTCTTGATGAGGGCGAACGTGTCTCCTATTACATTCAAGAACGAGCAAATGGAAAAGGGAGAGAAGCTTATGCGGTATCCGGAGAAGTCGAAGGACAAGGATTGAAAGGAAGCCGAATCCATCCT…	ATGTCGACGGTAGTATCGGAGGGAAGGAACGGAGGAAATGAACGTTATTCACCACAAGATAATGTATTGGATCAACTTCCGAATGTTGAAGATCTCAAGATAACTGATAATATGCGTGTTCCTTCCTTTGAGAGACTTCCGCACTTAGGAATTATGATTGAAGCTGCTTTGGAGAATCCGGTTCTCATCAAATCGCAATTGTCGCCGACACCTCGATATTTTGGGTCATGCAAATGGTTCAATGTGTCGAAAGGATACGGTTTTGTGATTGATGACATCACAAAAGAAGACCTTTTTGTTCATCAATCCAATCTCAATATGCAAGGTTTTCGGAGTCTTGATGAGGGCGAACGTGTCTCCTATTACATTCAAGAACGAGCAAATGGAAAAGGGAGAGAA…	n/a	AGACATCAAAAATTGGATATTCGATTGGAAGCAGTGAAGATTTTATATAGTTAAAAATGTTTAGTTTTTATTGTTTTCTATCGTTAATTTCTTCTTTTTTTGCATGCTTTTTCTTCTTATCCTAAACTAACAATTTTTCCTTTCTTTTTCTTCTAACTTTTCTATCTTATTCTATTTTCGTTCCTTTTCCTCATTTTTCTTTTTTTACCATACTACCATCTACCTCCTCAAATTGCACTCTCAGGGATTCCAATTGTTTTGAAATGTGTATTTCAAAATCTATATAACTTACCGTCCATTTTCTATTATTATGTAATCCAAATAACTCAGGAAAATTGCGTCGATTCTGATATTTTATTGTTTTTTCTTGTATTTTGAAACTGAAATCATTTCATTTTC…	475	220	240	326
C. elegans	Elegans	http://caenorhabditis.org/	ATGTCGACGGTAGTATCGGAGGGAAGGAATGATGGGAATAACCGATATTCACCACAAGATGAAGTTGAAGATAGGCTGCCAGATGTAGTTGACAATAGGCTTACTGAGAACATGAGAGTTCCTTCCTTCGAGAGGCTCCCGTCACCAACACCTCGATACTTTGGCTCATGCAAATGGTTTAATGTGTCGAAAGGATATGGTTTTGTGATCGATGACATCACCGGTGAAGATCTATTCGTTCATCAGTCTAATCTCAATATGCAAGGATTTCGGAGTCTTGATGAAGGAGAACGTGTATCATACTACATTCAAGAGCGATCGAATGGAAAAGGTAGAGAAGCTTATGCGGTATCAGGAGAAGTAGAAGGACAAGGACTGAAAGGAAGCCGAATTCATCCA…	ATGATTGAAGCCGCTTTGGAGAATCCGGTGCCCATCAAATCTCAATTGTCACCAACACCTCGATACTTTGGCTCATGCAAATGGTTTAATGTGTCGAAAGGATATGGTTTTGTGATCGATGACATCACCGGTGAAGATCTATTCGTTCATCAGTCTAATCTCAATATGCAAGGATTTCGGAGTCTTGATGAAGGAGAACGTGTATCATACTACATTCAAGAGCGATCGAATGGAAAAGGTAGAGAAGCTTATGCGGTATCAGGAGAAGTAGAAGGACAAGGACTGAAAGGAAGCCGAATTCATCCATTGGGTCGTAAGAAGGCTGTCTCACTACGTTGCTTCAGATGTGGAAAGTTTGCGACTCACAAGGCGAAAAGTTGTCCAAACGTAAAAACCGAT…	n/a	AATCATCTAGACACTGAGAATATTGATAGAGAAATAATGGAATATATGGTCTCAAATAGATTTTGTCTCGAAATTCTTGAACATCCAAATTTAAATGTGAAAATTTTAGGAAATAATTTTGAGCTTTCTGATAGTTTTTCAGCTTTTGAAATGTATTTTATTTTGAAACCAATATTTATTTCATTTTCTGTCTCATCTAATTCTCAGTTTGCATGCGTTACTTTAACTTACACACTAACTCTTTTTTTATTCAAATTTTGATGTTTTTTTTTCAATTGTTTTACTCAAATTTCCCCTCTAAACCATACTACCACCTACCTCCTCAAATTGCACTCTCAGGGATTCTTTTTTTTTTCAAATAGAACTGATTGCACCTGTTTTCAGGATCTATAAATCTTA…	515	315	335
C. inopinata	Elegans	http://caenorhabditis.org/	ATGGAATGGTGTAAGTTTCTCTCGATGTTCATCTTCATGCCTTCAAGATCTGCTGGAACATGCGCCAATATCTTGCCCTTTTCGCTGCAACCTTCGAGTCTCGAAAATAGTACACTGAAAAGCGAGAAGGCAGATACAAGAATGACGACGGTAGTATCGGAGGGAAGGAAGGGAGGGAATGAGCGCTATTCGCCGCACGACGAGGTGACAGAGCAACTTCCAGACGTCGATGACATCAAGCTGAACGACGACGTCAAAGTTCCTTCCTTTGAGAGACTTCCGTCGCCGACGCCTCGTTACTTTGGCTCCTGTAAATGGTTCAACGTCTCGAAAGGATACGGCTTTGTCATCGACGACATCACTAAAGAAGACCTCTTCGTTCATCAGTCCAACCTCAAT…	atgatcgaagctgccctggagaacccagtgcccgtcaaatcgcaattgtcgccgacgcctcgttactttggctcctgtaaatggttcaacgtctcgaaaggatacggctttgtcatcgacgacatcactaaagaagacctcttcgttcatcagtccaacctcaatatgcagggatttcgaagcctagacgaaggagaacgcgtctcgtactacattcaagagcggtcgaacgggaaaggaagagaagcttatgcggtatctggtgaagtagaaggacaaggcctgaaaggaagtcggattcatccacttggaagaaagaaggcagtttctcttcgttgttttcggtgcgggaaattcgcaactcacaaagcaaaaagttgccccaatgtaaaaacggat…	n/a	GCATTGAATCGTAGAGGGAATTTCGATAGGAAACGATGAAAATTAGGCTGCTCATGTTGGATTTTTGTTGTTTTCGTTTTTGTTGATTCTCCTTGCATGCTGATTTTAATTTAACTAACTCATTTTTTACTACTTTTTTCTCATTTTATTCAAATTTTCTCATCCCCATTGTTTCTTTTCAATAATGCTACTATCTACCTCTCCAAATTGCACTCTCAGGGATTCTAATTTTATGAGAAGAACGTATAGTTCATTTTTATATAATTAAACTCAGGAAATTCGAGTCGAGTTTTCTCTTTTTGTTTCTATGTTCTGTATTTTTCTGAAATCTCCATACCCTCACCCCGTTTTACATACGACGAGCGGCGCAGAAATAAA	378	195	215	270
C. kamaaina	Elegans	http://caenorhabditis.org/	ATGTCGACAGTAGTATCGGAGGGAAGGAACGGAGGAACTGAAAGATTTTCTCCACAAGATGACGTGACTTCGTGCCTTCAAGATGTCAGGGACCTGAAGCTGAACGATATAATAAGAGTTCCTTCGTTTGAGAGACTTCCGTCGCCAACACCTCGTTATTTTGGATCATGCAAGTGGTTCAATGTCTCGAAAGGATACGGTTTTGTGATTGACGACATAACGAAGGAAGACCTCTTCGTTCATCAATCCAATCTCAATATGCAAGGATTCAGAAGCTTAGATGAAGGTGAACGTGTTTCGTATTACATCCAAGAGCGATCGAATGGAAAAGGAAGAGAAGCTTATGCAGTATCCGGAGAAGTCGAAGGTCAAGGGTTGAAAGGAAGCCGGATTCATCCA…	atgattgaagctgccctggagaatccggtaccggtgaagtcacaactttcgccaacacctcgttattttggatcatgcaagtggttcaatgtctcgaaaggatacggttttgtgattgacgacataacgaaggaagacctcttcgttcatcaatccaatctcaatatgcaaggattcagaagcttagatgaaggtgaacgtgtttcgtattacatccaagagcgatcgaatggaaaaggaagagaagcttatgcagtatccggagaagtcgaaggtcaagggttgaaaggaagccggattcatccacttggcaggaagaaagccgtttctcttcgatgcttccgatgcggaaagtttgcaactcataaagcgaaaggatgtccaaatgtgaaaaccgat…	n/a	AAACTATCATCGAGATAACTTTTTCGTACTTTATCCATTTTGTTGCGCCACATACTACAAGCCTACCTCCTCAAATTTACACTCTCAGGGATTATGTTAAAAGTTTACGTTTCTGAAACTTTTTGAATTCTACCGTTTATTAAACAACCCAATTAACTCAGGAAATTCTGCATGAATCCTATCTACTCTCCCTGTTGTCTATTTCCTGCTAATTCGAAAAACCCATTTGTTTTCTGAAAATCTCCTTCCCCCGTTTTAATGTATGACGAGCGGCGTTGAAATAAA	285	69	84	157
C. oiwi	Elegans	http://caenorhabditis.org/	ATGTCGACGGTAGTATCGGAGGGAAGGAACGGAGGAACTGAAAGATTTTCTCCACAAGATGACGTGACTGCGTGCCTTCAAGATGTCAAGGATCTGAAGCTGAACGATACAATGAGAGTTCCTTCGTTCGAGAGACTTCCGTCGCCGACACCTCGTTACTTTGGTTCATATGAAGGCGAACGTGTTTCGTACTACATCCAAGAACGATCGAATGGAAAAGGAAGAGAGGCCTATGCAGTATCCGGAGAAGTCGAGGGTCAGGGGTTGAAAGGAAGTCGGATCCATCCACTTGGCAGGAAGAAGGCCGTCTCTCTCCGATGCTTCCGATGCGGAAAGTTTGCCACTCATAAAGCAAAAGGATGTCCAAATGTGAAAACCGATGCGAAAGTCTGTTACACC…	ATGATTGAAGCTGCTCTGGAGAATCCGGTACCGGTGAAGTCACAACTTTCGCCGACACCTCGTTACTTTGGTTCATATGAAGGCGAACGTGTTTCGTACTACATCCAAGAACGATCGAATGGAAAAGGAAGAGAGGCCTATGCAGTATCCGGAGAAGTCGAGGGTCAGGGGTTGAAAGGAAGTCGGATCCATCCACTTGGCAGGAAGAAGGCCGTCTCTCTCCGATGCTTCCGATGCGGAAAGTTTGCCACTCATAAAGCAAAAGGATGTCCAAATGTGAAAACCGATGCGAAAGTCTGTTACACCTGTGGATCCGAAGAGCACGTTAGTTCAATTTGTCCGGAAAGAAGAAGAAAGCATCGACCGGATCAAGTGGCTGCCGAAGAAGCGGAAGCAGCT…	n/a	ACACTATCATCGAGATAACTTTTTCGTACTTTATTCATTTTGTTGCGCCACATACTACAAGCCTACCTCCTCAATTTTACACTCTCAGGGATTATGTTTAAAGTTTACGTTTCTGGAACTTTTTGAATTCTACCGTTCATTAAAAATTTTTTAAAGTACCCAATCAACTCAGGAAATTCTGCATGAATTCTATCTACTCTGCCTGTTGTCTATTTCCTGCTAATTCGAAAAACCCATTTGTTTTCTGAAAATCTCCTTCCCCCGTTTTAATGTATGACGAGCGGCGTTGAAATAAA	296	63	84	168
C. nouraguensis	Japonica	http://caenorhabditis.org/	ATGTCGACGGTATCGGAGGATCGGAACGGAGGAAGCCGCGCTTCAACGGAGGAGAATCATGTTCCGGAAGCGAGACTCACTGATAACATGAGAGTTCCGTCCTTCGAAAGACTACCGGAGCCGACACCTCGATACTTTGGCTCGTGCAAATGGTTCAACGTGTCGAAGGGCTACGGATTCGTCATCGACGACATCACCAAAGAGGACCTGTTCGTGCATCAATCCAACCTGAACATGCAGGGATTCCGGAGTCTCGACGAGGGTGAACGCGTCTCCTACTACATCCAGGAACGCTCGAACGGAAAGGGACGCGAGGCTTATGCGGTCTCCGGTGAAGTCGAAGGCCAAGGTCTGAAAGGCTCTCGGATCCATCCGTTGGGTCGCAAAAAGGCCGTCTCT…	ATGTCGACGGTATCGGAGGATCGGAACGGAGGAAGCCGCGCTTCAACGGAGGAGAATCATGTTCCGGAAGCGAGACTCACTGATAACATGAGAGTTCCGTCCTTCGAAAGACTACCGAAGATGATCGGAGCAGCCAGAGAGAATCCCATCGAAGTCATGTCCAACTTGGAGCCGACACCTCGATACTTTGGCTCGTGCAAATGGTTCAACGTGTCGAAGGGCTACGGATTCGTCATCGACGACATCACCAAAGAGGACCTGTTCGTGCATCAATCCAACCTGAACATGCAGGGATTCCGGAGTCTCGACGAGGGTGAACGCGTCTCCTACTACATCCAGGAACGCTCGAACGGAAAGGGACGCGAGGCTTATGCGGTCTCCGGTGAAGTCGAAGGCCAA…	n/a	ACACGATGAATGCAAGGATTCTGGAGAGAAAGGGATTCTGGAGCTGCGCGGATTCAGATGAATACATCATTTGCCCTTTTTCGAATCGGCAAATCTTGTAACTTTTAGGTTTGGGTCTTGCAACGAAATAGTTAGTCAGTAAAACAATTTATTTTTAGTTTTTTAGCTCTCTAAAATCGTTGCGAGACCTTTTCCTGACCCAGCTCCAGAAGCTCTTTCCTCCTGAACTTCGTCCCTTTCCCCACTCTTTTTTATGTTAATCGCATGCTTATCAGTTAACTTTTTCTTAATCTTTTCAAGCCCCGCCCATTTTTTCTTTTCAAAACCACTACCACCTACCTCAAATCACACTCTCAGGGATCCCCGAAATCTTCTCTTTTTCTTCTTTTTAAATTAAGA…	611	336	353	457
C. becei	Japonica	http://caenorhabditis.org/	ATGTCGACGGTATCGGAGGATCGGAACGGAGGAAGCCGTGCTTCTACTGAGGAGAATCATGCTCCGGAAGCGAGACTCACTGATAACATGAGGGTTCCGTCCTTCGAAAGACTACCGGAGCCGACACCTCGATACTTTGGTTCGTGCAAATGGTTCAACGTGTCGAAGGGCTACGGCTTCGTCATCGACGACATCACCAAGGAGGACCTGTTCGTTCACCAATCCAACCTGAACATGCAGGGATTCCGGAGTCTCGACGAGGGCGAACGCGTCTCCTACTACATCCAGGAGCGCTCCAACGGAAAGGGACGCGAGGCTTATGCTGTGTCCGGTGAGGTCGAAGGCCAGGGTCTGAAAGGCTCTCGGATCCACCCGCTGGGCCGCAAGAAGGCCGTCTCT…	ATGATCGGAGCAGCCAGAGAGAATCCCGTCGAAGTCATTTCTAACTTGGAGCCGACACCTCGATACTTTGGTTCGTGCAAATGGTTCAACGTGTCGAAGGGCTACGGCTTCGTCATCGACGACATCACCAAGGAGGACCTGTTCGTTCACCAATCCAACCTGAACATGCAGGGATTCCGGAGTCTCGACGAGGGCGAACGCGTCTCCTACTACATCCAGGAGCGCTCCAACGGAAAGGGACGCGAGGCTTATGCTGTGTCCGGTGAGGTCGAAGGCCAGGGTCTGAAAGGCTCTCGGATCCACCCGCTGGGCCGCAAGAAGGCCGTCTCTCTGCGCTGCTTCCGCTGCGGAAAGTTCGCGACGCACAAGGCGAAGAGCTGTCCGAACGTGAAGACGGAC…	n/a	ACACGATGAATGCAGGGATTCTGAAGGCGAAAGGGATTCTGGAGCTGGGGGATTAGAACTTTTTGGGTCTTGCAACGAAATATTTAGTTAGTCCTTCAAAAACATTTATTTTCTAGTTTTTAGCTCTCTAAAATCGTTGCGGGACCCATTCCTGCCCCCAGTTTCGGAAGCTCTTTCCTTCTGAATTTTCCCCTTTCCCAACTCTTTTTTTATGTTAATCGCATGCTTATCAGTTAACTTTTTCTTAATCTTTTTCAAGCCCCGCCCACTTTTTCTTTTCAAAACCACTACCACCTACCTCAAATCACACTCTCAGGGATCCCCGAAATCTTCTCTTTTTTCTAAATGTTAAATTAAGAATTCTACTCGGATATGTTAATCTTCTGTCAACTCTCTCTC…	546	295	312	397
C. waitukubuli	Japonica	http://caenorhabditis.org/	ATGTCGACGTCGGCGGTATCGGAGGCGCGGAACAGCAGCGCAAGTCCCGGCTCACAAGAGGAGAACCGACAGCCGGAGGACGGAGGACAGCTGAAGGAGAACTTGAAGGTCCCGTCGTTTGATCGATTGCCGGAGCCGACGCCTCGATACTTTGGTTCGTGCAAGTGGTTCAACGTGTCGAAGGGCTACGGCTTCGTCATCGATGACATCACCAAGGAAGACCTCTTTGTTCATCAGTCCAACTTGAACATGCAAGGATTCCGAAGTCTCGACGAGGGCGAACGTGTCTCCTACTACATCCAGGAGCGATCCAACGGAAAGGGACGCGAGGCATATGCGGTGTCCGGAGAAGTGGAAGGTCAGGGCCTAAAAGGCAGCCGTATCCACCCCCTCGGCCGC…	n/a	n/a	AACAAAGAAAGGATGGGAAATTATGATGGTTTGGGGGAAAAACAGGGGAAATTGAAGGAAAAATTGGAAAGAATTGATTTTTTTATTTGGAAAAAAATTTTTTATTGAAAAAGTTTTTTTTTGTGAAAATTTTTCAAAAATTAAAAAAAATCGATAACTTATTTTTTTAATTGACAAAGTAGGTGTCGAAGCAAACAAACAAAAACTTTTTTTAAATTCTGAAATAGAAATTTCAAACTTTAAAAATTCATTTTTTTTGAGTTTGGAATTTGATTTTTTGGTTTTTTTGTTTGAAATTTTCGAAATTTTGAAAAATGGATATTTTTATTTCTTTTAATTGATAAAATAGGTCTCGAAGCGATATTTCGAGATATTTGAATTTTCTAAATTTTTCGAATT…	1167	929, 935		952, 1044
C. panamensis	Japonica	http://caenorhabditis.org/	ATGTCGACGGTATCGGAGGAGCGGTCCGGCGGAAGCCCGGCTTCCCAAGAAGAGAACCGACAGCCGGATGGGCAGTTGAAGGAGAACATGCGCGTGCCTTCCTTTGATAGATTACCGGAGCCGACACCTCGATTCTTTGGTTCTTGCAAGTGGTTCAACGTGTCCAAGGGCTACGGATTCGTCATCGATGACATCACCAAGGAGGACCTTTTTGTTCATCAATCCAACTTGAACATGCAAGGATTCCGGAGTCTGGACGAGGGTGAACGTGTCTCCTATTACATCCAGGAGCGGTCGAATGGAAAGGGACGCGAGGCGTATGCGGTCTCTGGAGAAGTAGAAGGTCAAGGTCTAAAAGGAAGCCGAATCCATCCACTCGGCCGCAAGAAGGCCGTCTCA…	ATGATCGGAGCGGCGAGAGAGAATCCCATCGAAGTTATCTCTAATTTGGAGCCGACACCTCGATTCTTTGGTTCTTGCAAGTGGTTCAACGTGTCCAAGGGCTACGGATTCGTCATCGATGACATCACCAAGGAGGACCTTTTTGTTCATCAATCCAACTTGAACATGCAAGGATTCCGGAGTCTGGACGAGGGTGAACGTGTCTCCTATTACATCCAGGAGCGGTCGAATGGAAAGGGACGCGAGGCGTATGCGGTCTCTGGAGAAGTAGAAGGTCAAGGTCTAAAAGGAAGCCGAATCCATCCACTCGGCCGCAAGAAGGCCGTCTCACTGCGTTGCTTCCGATGCGGAAAGTTCGCGACGCACAAGGCAAAAAGCTGTCCGAACGTGAAGACCGAC…	n/a	ACACTGAGCACGTAAAGGACTGGAAGGTTTTGATGGTTTCGGGGGAAAGGTGATGGCGAACATTTTGGAAATATTGAAAAAAAAAATTTTTTTTTTGAAATTTTTTTTTCAAGTTTGAGCTTGATGTGAATTTCAGAAAACCCATCGGGTTTTGAACATTCAGAACTAATGCAAAATACTAGTTATCAGTGAAAATAGCAAATATCTCTCGAAACCCGAAAAAAAAAATTTTTGAAAATTTTCGAAAAAAAAAAATTTTTTCCGAAATTTTTCAAAAGTTTGAGGGATTTTTTTTGTCTGGATTCTGCTAGTTTTTTCATCAGTAACTAGCAACATAAAAATTATAAGTAACTAGAAAAATGGATTTACCCCTCAAAACCAGGAAAAAAATCAAAAAAA…	1281	1054		1072, 1139
C. macrosperma	Japonica	http://caenorhabditis.org/	ATGTCGACGGCAGTATCGGAGGAACGGAACGGAGGCAGCCGCGCTTCGACGGAGGAGAATCAACTGCCGGAGCTCACGGAGCACATGCGAGTGCCTTCCTTCGAACGACTACCCGAGCCGACACCTCGATTCTTTGGATCGTGCAAATGGTTCAATGTGTCGAAGGGATACGGTTTCGTCATCGACGACATCACCAAGGAGGACCTGTTCGTCCATCAGTCCAACCTGAATATGCAAGGATTCCGAAGCCTGGATGAGGGAGAACGCGTCTCCTACTACATCCAGGAACGTTCGAACGGAAAGGGACGCGAGGCTTATGCGGTTTCGGGAGAAATCGAGGGCCAAGGACTGAAGGGCAGCCGAATCCATCCGCTCGGCCGCAAGAAGGCCGTCTCGCTG…	ATGATCGGAGCCGCCCGGGAGAATCCGCTCGAAATCATTTCCAACTTGGAGCCGACACCTCGATTCTTTGGATCGTGCAAATGGTTCAATGTGTCGAAGGGATACGGTTTCGTCATCGACGACATCACCAAGGAGGACCTGTTCGTCCATCAGTCCAACCTGAATATGCAAGGATTCCGAAGCCTGGATGAGGGAGAACGCGTCTCCTACTACATCCAGGAACGTTCGAACGGAAAGGGACGCGAGGCTTATGCGGTTTCGGGAGAAATCGAGGGCCAAGGACTGAAGGGCAGCCGAATCCATCCGCTCGGCCGCAAGAAGGCCGTCTCGCTGCGCTGCTTCCGGTGCGGAAAGTTCGCGACGCACAAGGCGAAGAGCTGTCCGAACGTGAAGACGGAC…	n/a	ACGACAAAGGAAGGGGGAATCGCGGAGAGCAGGGGGAGAGGAGCTGCCCGCTGAAAACGCCGATGACTTCACGCATTTTGGGTCTCGCCACGAAAATAGCCTCAATTTTTCTAGTTTAATTTATTAGCGAAATTAGCCCTCGTAGCCTTCGCCCGTTGTTGGAACTCATTGACCGATCAGCGGTCTCTCTCTCTCTCTCTTCTGATTTTCGTATTCCCGCCCAATCATTTTTTTTTGTACGAACCTTCCTCGCATGCTTCTTTTCGAATAACCGCCCCTTCTCTCCAACTAACTCATTTTTGTGTTTTTTGAATAACCCCCACAATACTCTCTCTTTTCGCAACAATGCGCCCAATATTTCTTTTCAAAGCACTACCATCTACCTCAAATCACACACTC…	637	380	397	498
C. afra	Japonica	http://caenorhabditis.org/	ATGCCGGCGGTGTCGGAGGAGAGGAACGCATCGGTGACGTCGTCTGAGCCGGAGAAGCGACGAATCGACGTAGGAGGCGGCGGCGGAAAGGACGGAGAAGAAGACAAAGACGTGGTGGTGGTGGTGGAGGCGGTGGTGAAGAACGGGCTCGCCGAGCACACGAAGGTGCCCTCTTTCGAACGACTTCCGTCGCCGACGCCGCGCTTTTTCGGCTCGTGCAAGTGGTTCAACGTGTCGAAAGGCTACGGATTCGTGATCGATGACATCACCAAGGAGGATCTGTTCGTTCATCAATCGAACCTCAACATGCAAGGCTTCCGGAGTCTCGACGAGAACGAGCGCGTCTCGTACTACATTCAGGAGCGCTCCAACGGAAAAGGACGTGAGGCCTACGCGGTC…	ATGATCGGAGCCGCTTTGGAGAGCCCCCTTGAGGTCATCTCGCAACTGTCGCCGACGCCGCGCTTTTTCGGCTCGTGCAAGTGGTTCAACGTGTCGAAAGGCTACGGATTCGTGATCGATGACATCACCAAGGAGGATCTGTTCGTTCATCAATCGAACCTCAACATGCAAGGCTTCCGGAGTCTCGACGAGAACGAGCGCGTCTCGTACTACATTCAGGAGCGCTCCAACGGAAAAGGACGTGAGGCCTACGCGGTCTCCGGCGAAATCGAGGGTCAAGGCCTGAAAGGAAGCCGCATCCATCCGCTCGGCCGCAAGAAGGCCGTCTCGCTGCGCTGCTTCCGGTGCGGCAAGTTCGCGACGCACAAGGCCAAGTCGTGCCCGAACGTGAAGACGGAC…	n/a	TTTGCACATCGGACCCCCTTTACCCGATGAAACTCGATCGATTTTCCGTCTGCTAATCCCTTCCACCCACCACCACTAGCCAGATTTTCTCTCTATAATTCGCCACCCACCCCCCATTTTACCACTACCTCAAATCAAACACTCAGGGATCGATTTTTTGATTGAAACACAACAAACTATTAAACTAATTCTTTACATTCATATTATTATGCTAACAATAACGATGACATTTATATTCTCTCTCTCTGTCTCTTTGTCTCTCGGTATTACCCGCTTTCGCATTTTGGGTGAGAAAACCGACTTTTCCATTTTCTCACCCGAATGCGGGTGCTCGCTTTTTTCCCTCTACCTTACCCCCCCCCCCCCAAATACATTCAAAACGTTCTTTTTTTCACTCCG…	464	125	142
C. japonica (1)	Japonica	http://caenorhabditis.org/	ATGATCGGAGCCGCGTTGGAGAACCCGGTGGAAGTGGTTTCACAGTTGTCGCCGACACCCCGATTCTTTGGTTCATGCAAGTGGTTCAACGTGTCAAAAGGATACGGTTTCGTCATCGATGACATCACCAAAGAGGACCTTTTCGTCCATCAATCGAACCTGAATATGCAAGGTTTCCGGAGTTTGGACGAAGGGGAACGGGTCTCCTACTACATTCAGGAACGGTCGAATGGAAAGGGTCGTGAAGCTTATGCGGTGTCTGGTGAATTCGAAGGTCAAGGCCTGAAAGGTAGCCGAATCCACCCTCTAGGCCGCAAAAAGGCCGTCTCCCTCCGCTGCTTCCGATGCGGAAAGTTTGCCACACACAAGGCGAAATCGTGTCCAAACGTGAAAACAGAC…	n/a	n/a	TGCGGAAGAAAGAGAGAGAGACACCGACAACTTGGGAATTTTGAAAGGTTTTCTGTTTTTTTTTTGTTCAAATTTGAAATTAATTACGGCCTAGAATCTTCTTTTTTTTTTTTTTTGGAAATCCTAGACCCTAGCATCAATTTTAGTATTTATTAGCAGAAAATTTATTGATTTTCCCACTACGATTCCTCCTCCAAATTAATAACTACTAACTTTTTATCCTGTTTTTTTTTGTCACCCACTAATTCTTTTCAATCACTACCAATCTACCTCCGAATCACACTCTCAGGGATACACTTTTTTTCTGTTTTGTTGGAAAATTGTAATTGTAATTTACCAGCTATACAGGGTGGCCGATAAGTATAGGACGTTTTGAAAGTGCTCCCATTTTTTCAATTT…	443	267	285
C. japonica (2)	Japonica	http://caenorhabditis.org/	ATGGCCGGGACTGTTTTTGACCTTATTTCCCAAAGTTTCAGGCTGCATGCTGCGAATTTCCCACAATTTTTTGACTACCTTAAACACAGAAATCAGGTGTCTGGAGAATTCGAAGGTCAAGGCCTAAAAGGTAGCCGAATCCACCCTCTAGGCCGCAAAAAGGCCGTCTCCCTCCGCTGCTTCCGATGCGGAAAGTTTGCCACACACAAGGCGAAATCGTGTCCAAACGTGAAAACAGACGCTAAAGTTTGCTACACCTGCGGATCCGAAGAGCACGTTTCTTCAATCTGTCCGGAACGACGACGAAAGCATCGTCCGGAACAAGTGGCAGCCGAAGAGGCGGAAGCGGAAGCGGCAAGAGCGGCAGCGGAAGAACGCGGCAAGGATGAGGAAGAAGAC…	n/a	n/a	TTGCCGAAGAAAGAGAGAGAGAGAGACACTGACAACTTGGGAATTTTGAAAGGTTTTCTGTTTTTTTTGTTGTTCAAATTTGAAATTAATTACGGCCTAGAATCCTCTTCTTCTTTTTTTTGGAAATCCTAGACCCTAGCATCAATTTTAGTATTTATTAGCAGAAAATTTATTGATTTTCCCACTACGATTCCTCCTCCAAATTAATAACTACTAACTTTTTATCCTGTTTTTTTTTGTCACCCACTAATTCTTTTCAATCACTACCAATCTACCTCCGAATCACACTCTCAGGGATACACTTTTTTTCTGTTTTGTTGGAAAATTGTAATTGTAATTTACCAGCTATACAGGGTGGCCGATAAGTATAGGACGTTTTGAAAGTGCTCCCATTTTTTC…	448	272	290
C. niphades	Japonica	http://caenorhabditis.org/	atgggctcctcgcgcacatttgtggccgaatacgaaatggacttcgtgtgtgtcattattattatccgattcgcagagcattcatacaccagaaaaagtgagaaaaaggctaaaacaagtgaagcagattcgcccacgccgaggtactttggctcgtgcaaatggttcaacgtgtcgaaaggctacggattcgtgatcgacgacatcacgcgagaggaccttttcgtccatcaatcgaacctgaacatgcaaggattccggagtctggacgagggcgaacgcgtctcctactacatccaggaacgggcgaacggaaaaggacgcgaggcgtacgcagtatcgggagaagtggaaggccagggcctgaagggcagccgaatccatccgctcggccgcaag…	atgggctcctcgcgcacatttgtggccgaatacgaaatggacttctcgcccacgccgaggtactttggctcgtgcaaatggttcaacgtgtcgaaaggctacggattcgtgatcgacgacatcacgcgagaggaccttttcgtccatcaatcgaacctgaacatgcaaggattccggagtctggacgagggcgaacgcgtctcctactacatccaggaacgggcgaacggaaaaggacgcgaggcgtacgcagtatcgggagaagtggaaggccagggcctgaagggcagccgaatccatccgctcggccgcaagaaggccgtctctctgcgctgtttccgatgcggaaagttcgcgacgcacaaggcgaagagctgtccgaacgtgaagacggacgcg…	n/a	AATCGGGGACGAATCCGAGCATCTTTTGTGGATTTCCAGCCGACTCTAGCCTCGAATGTTTTTAGCCAAAATTACACTCTTTTTTTTCTAGTATTTATGTCAAAATTAGCTGAAATTTCACGGAATTTTCTCGAAAATTCTCCTCACCCACCTTTTTCTTCTTCTTCTTCTTCTTTTCTGCATGCTTTTCACATTTTTTTTTTGTCTACTACTACCACCCAAACTGCGCCCCGATTTTCTTTTCAAACCACTACCACATCTACCTCAAATCGCACTCTCAGGGATCCCCACCACTTTTATTGGAAATTTATATTGATTTTTGCGAAATTTGCCTGGAATTTTTGCGAACTGACGAGCGGATTTTCGCGCCCCGCAGCCCATTCTTTTCTCAGGAAATTT…	548	260	277	388
C. guadeloupensis		http://caenorhabditis.org/	ATGAGCACAGAAGAGCCGGAGAAGAAGAAGGAAAAAGAAGAAAAAGAAGAAGAGCCATCATCATCATCATCAGAAGTACGTGCTCCAGAATCCGTTCCAGAATCTGGAGATTCTGAGCTCAAAGAGGAGGTCAAAGTCGATCCAACGGAGAGATTACCATCACCAACTCCGCGATTCTTCGGCTGCTGCAAATGGTTCAACGTATCAAAAGGTTACGGATTCATTGTTGATGATATAACTTCTGAAGATCTTTTTGTGCATCAATCAAATCTGAATATGCAAGGATTCAGAAGTTTGGATGAAGGAGAAAGAGTTTCTTATTATATTCAACAACGTGTCAATGGAAAAGGAAGAGAAGCGTATGCGGTATCCGGAGAAAGTGCCGGACAAGGCCTCAAA…	n/a	n/a	ATTGATTTAAAAGTCTGCAAACACCGTCACGCAATTTTGCAGATTGCGCTTTTGAATTGAATCAAGATTACACACGAAACAGCCAATCTGCGCGTCAAATTGTGTGTTTTGAGAAAAAACGCTGTTAACTACACCATTAGACGCAATAATGCACATTTTTTGTTCAAAAACCGGTTTCGAACACAAAAGTGTGCATTATTGCGTCGCCGTGTTCACACAACGGTTTTTTTCTTGAAAATTCAGAAATCTCTGATAAAGTCCGCAATTTGTCGTCAAGATTACACACGAAACAGACAATCTGCGCGTCAAATTGTGTGTTTTGAGAAAAAACGCTGTTAACTACACCATTTGACGACAAAATGCACAACATAGCATACACCGCGGCGCATGAATGCACAC…	1251	1024, 1154		1047, 1086, 1121, 1178
C. uteleia		http://caenorhabditis.org/	ATGGAGAGACAACGGGGTGATACACATGATGAGCTCGGTCTGCCGAGGGATCTGACCGAACAAGTTCGAGTCAAGCCGGAAGATCGATTGCCGTCACCAACACCCCGTTTCTACGGGCAATGCAAATGGTTCAACGTATCAAAAGGATATGGATTTGTGATTGATGATAACACACAAGAGGACTTGTTTGTGCATCAGTCCAACTTGAACATGCAAGGATTCCGTAGTTTGGATGAAGGCGAACGAGTTAGCTATTACATTCAAGAACGGGCGAATGGGAAAGGAAAAGAGGCGTATGCGGTCTCCGGTGAACAAGCCGGCCAAGGATTGAAAGGTAGTCGAATCCATCCGCTCGGCCGAAAGAAGGCCATCTCACTTCGTTGCTTCCGTTGCGGAAAG…	atggagagacaacggggtgatacacatgatgagctcggtctgccgagggatctgaccgaacaagttcgagtcaagccggaagatcgattgccggtgagtgatatgtcaccaacaccccgtttctacgggcaatgcaaatggttcaacgtatcaaaaggatatggatttgtgattgatgataacacacaagaggacttgtttgtgcatcagtccaacttgaacatgcaaggattccgtagtttggatgaaggcgaacgagttagctattacattcaagaacgggcgaatgggaaaggaaaagaggcgtatgcggtctccggtgaacaagccggccaaggattgaaaggtagtcgaatccatccgctcggccgaaagaaggccatctcacttcgttgcttc…	n/a	CCAAGTTTTAGGGAACATTTTTTTGGTGGTGCTAGTGGTTTTAGGGGGTTTGGGTAACATAACTTTTAAAAAAAAACTTTTTATAGCAGCTTGACCAACGCCTGAGCTTAAAAAACAGAATATTTCGCAACTTATTGAAGTTTGAGCCAACGATTTTAGTTTAAATAAAACAAAATTAACAAGAACCTAAATTTTTACTCAAGGCAAAAAGCAATATTCGAATAAATTGCTAGTTATTTAACCCAAAAACCCACTTTTTCTACCAGTATCACCAATTACAAGACGAATTTGAGGTTAAATTTAACAATTTTCTTTATTTTTCGTCTTTTTCTTTTATATTCACAGCTATGCACGATTTACCGTCCCACCACAATATGCACTTTCTTAAAAACACACAAA…	732	569		546, 607, 658, 690
C. virilis		http://caenorhabditis.org/	ATGTCTGAACCAGATGCTATCATCAAAGAAGGCGGAATGCCTGGAAACCCAGAAAGGGTTCCGTCACCATCTCCTAGACACTTTGGATCATGTAAATGGTTCAATGTATCAAAAGGTTATGGCTTTGTTGTTGATGATGTCACAAAGGAAGACTTGTTCATTCATCAGTCGAATTTGAACATGCAAGGGTTCAGAAGTTTGGATCAAGGAGAACGCGTCTCGTATTACATTCAGGACCGTTCGAATGGAAAGGGAAAAGAGGCATATGCAGTTTCTGGTGAAGTCGAAGGACAGGGCCTAAAAGGCAGCCGCATTCACCCACTAGGCCGTAAAAAGGCGCAAGCTCTTCGCTGCTTCAAATGCGGAAAGTTTACCGATCATCGCGCGAAAAACTGTCCA…	n/a	n/a	GTTTTTTTTTGCTTATTTATTGTTATTCAGAGGGGGGATTGCGGGACAAAATGAACGGGCTTTTTGTAGATTTAAGGGGAACATGAAAATAATTTATTTTTTATTTTTTGAAAAGGTTTTATGTAATCTAAGCTTAATTTTCAGCATCGATTACAAAAATATATCGATTTTTAGTCGATATCCAGAAATTCAGACATTTCTGATGCATTAAAGGCAGTGTGCCAGATAATATTGAAAATTATTATTTTGAAAATTGTACTTCTACAAAACAGCCAAATTGTTATTCGAAAAACGTGATTTTCGGAAAAAATGAATTTCAAAACGCTTGTAATTTCAAAAAGTCCTCTTTTTCGGGAAAGTGGTTATACAACCGGAAAAAACAGTTTAAAAATAGGCAAA…	1544		1312, 1432	1386, 1409
C. vivipara		http://caenorhabditis.org/	ATGGTCGAATCGAATCCACCCACAACCCTAACCGAAGACAAACTAAAGGAAGAAGAACCCCGAGTTCCTTCGCCAACTCCCCGATTCTTCGGAGTTTGCAAATGGTTCAACGTTTCGAAAGGTTATGGGTTTGTTGTGGATGATTTGACCAAAGAAGATTTGTTCGTGCATCAGAGTAATCTGAACATGCAAGGATTCAGAAGTTTGGATGAAGGAGAACGTATCTCGTATTACATACAACAACGTTCGAATGGCAAAGGAAGGGAGGCATATGCGGTGTCGGGAGAAGTAGAAGGAGAAGGATTGAAAGGAAGTCGAATTCACCCACTCGGTCGTAGAAAGGCAGTTGCTCTTCGCTGTTTCAGATGTGGAAAATTTGCAACTCACAAGGCCAAAAAC…	n/a	n/a	CTTTTGTCTCCAGCTTTTGAAAACAGTTCTTCTTTATAACTTTTATTGTTCACATAATGTATTCATTTTTTATCCCATCCTAGTAGCCATTTTCGTCTTGTTTATTGTTTTTTTCAATTTCACCAACTCAGGGAACACACCCCCAACTCAGGATAACTGCACACACTTTACCCTAACTCAGGTTTTATTTTTTGTTCAATCTCAGGACTGTTTTCCACTTTTGCCTCAGGGACTTTATTGTCGATTTTTACTACGATTCTGTTGAAATACACCTCTTGCAGTACACATTTAATCAACCGCATACTTACGCTTCTGATGAAATTCTGTTTAATTAACTGAGTTGCCTTTTCTATTTCAAATACGTTTTGTTCAATTTTACTATGTTTATTAAATTAAATT…	415		127, 225	147, 177, 201
C. drosophilae		http://caenorhabditis.org/	ATGTCCGAAGAAAACGTAATCGTCACTGAAAAAATAACATCAACAGCAGAAGAACGATTACCATCTCCTACTCCAAGGTATTATGGATCATGTAAATGGTTTAATGTTACCAAAGGATATGGTTTCATCGTTGACGATATTACTGGCGATGACTTGTTTGTTCATCAGTCAAACTTGAACATGCAAGGATTTCGGAGTTTAGATCAAGAAGAACGTGTCTCGTATTATATACAAGAACGTTCAAACGGAAAAGGAAGGGAGGCATATGCGGTGTCTGGTGAAGTCGAAGGACAAGGCTTAGTCGGTAGTCGAATTCATCCGCTTGGACGCAAAAAAGCGATTTCACTTCGATGCTTCAGATGTGGAAAGTTTGCGACTCATAAAGCAAAAAATTGTCCA…	n/a	n/a	TTCAACGTTTATGTATTGATTTTTCATGTATCAATTTGTTTGTAGTTTTTCCAACCTTTTTTCTTTTTCCTTTTTTTTTTAGAAATTTCAGACACTTTACATCTTTTTTAAATTAATCTCAGGTTTTTTTCTACTATCTCAGGGAAATTTTTTTAAACTTTCAATAATCAAATCGTTATCTCAGGAACTAATTTAAATATTATACTTTGATTTAATAACTAAACTCAGGAACTCTGGAATTAACCAATATCTCAATAAA	259		137	117, 179, 223
C. castelli		http://caenorhabditis.org/	ATGGTCGAAACCAAGTCAACAACTTCTGAGTTAGAAGTCAAAAAATCAGAAGAAGATTCATCCCGTCATCATGGCGAATGTAAATGGTTCAACGTTTCCAAAGGCTATGGATTCGTTGTGGATGATGTGACTCAAGAAGATTTGTTTGTTCATCAATCGAATTTGAACATGCAAGGGTTTCGAAGTTTGGATCAAGGAGAACGTGTCTCGTATTATATACAAGCACGTTCGAATGGCAAAGGAAGGGAGGCTTATGCGGTATCTGGTGAAGTCGAAGGTCAAGGCCTAAAAGGCAGTCGAATTCATCCATTGGGCCGTAAAAAGGCGACAGGTCTTCGATGTTTTCGTTGCGGCAAAATCGCGTCTCACAAAGCGAAAAGTTGTCCAAATGTGAAAGGC…	n/a	n/a	GGGGTTTTTCGAAATTCTACCTACCTGCTCGTATTTTTTTACAAACTTCACTTACATATTTTAACGTGCTGCATATTCTTGTATTATTTTTTTCGCTTTTGCCTTGGCTTTTTTTTTAGGTCCCGTTGTATTTTTTCTCTCTCAGTAATCTAACCAACTCAGGAACCCCGAATTTTAAACTCAGGAATTTTTTCACGTATACTCAGGGACTAATTAATTAATGAATTACTCAGCAATTATTGTTGATTTTTTTGCATCAAATAAA	265		202	158, 180
C. angaria		http://caenorhabditis.org/	ATGGTCGAAACCAAGTCAACGACTTCTGATTTAGAAGTCAAAAAATCAGAAGAAGATTCATCCCGTCATCATGGCGAATGTAAATGGTTCAACGTTTCCAAAGGCTACGGATTCGTTGTGGATGATGTGACTCAAGAAGATTTGTTTGTTCATCAATCGAATTTGAACATGCAAGGGTTTCGAAGTTTGGATCAAGGAGAACGTGTCTCGTATTATATACAGGCACGTTCGAATGGCAAAGGAAGGGAGGCTTATGCGGTATCCGGTGAAGTAGAAGGGCAAGGCCTAAAAGGCAGTCGAATTCACCCGTTGGGCCGCAAAAAAGCGACAGGTCTTCGATGTTTTCGTTGTGGCAAAATCGCATCTCACAAAGCCAAAAATTGTCCGAATGTGAAAGGC…	n/a	n/a	GGAAAAACCCGTTGAGATTTGAGGGCTTCTTCACATTTTTTTCCCCTACCTGCTCGTATTTTTACTAACTTCACTTACATATTTTTTAACGTGCTGCATATTCTTGTATTTTTTCTGCTTTTGCCTTGGCTTTTTCTAGGTCCCGTTGTATTTTTTTTGCCCATTTTTTCTCTCAGGAACCCCGAATTTTAATCTCAGGAATCATTTTTTTTCGCATACTCAGGGACTAATTAATTAATTAATTACTCAGGAATTATCATTGTTGCATCAAATAAA	276		219	172, 194, 246
C. quiockensis		http://caenorhabditis.org/	ATGGTCGAAACCCAGTCAACGACTTCTGTGCCAGAAGTTAAAAAAGCAGAAGATTCATCCCGTCATTATGGCGAATGCAAATGGTTCAACGTTTCAAAAGGTTATGGATTCGTTGTGGATGACGTGACAAAAGAAGACTTGTTTGTTCATCAATCAAATTTGAACATGCAAGGGTTTCGAAGTTTGGATCAAGGAGAACGTGTCTCGTATTATATACAAGAACGTTCACAAGGAAAAGGAAGGGAGGCTTATGCGGTTTCCGGTGAAGTCGAAGGTGAAGGTCTCAAAGGAAGCAGAATCCATCCACTGGGCCGCAAAAAAGCAACAGGTCTCAGATGTTTTCGATGTGGAAAGTTATCTGCACACAAGGCCAAAAATTGTACAAATGTGAAAGTCGAA…	n/a	n/a	GTTATTTCATCGGATTCTTTGTTATCCACATTCACTTACCCTTTTCGATTCGCCTTCTCTTATTATATGGTTTTAACACTGTTATTTTCTCATTTTATCTCGCTTCTTGTATTATTCTAGGTCCCATTCCTACTGTAATCTGTTCTTTTTTTCTCATTTACTTACTCTCAGGAACCACTCATTATTCTCAGGAAAACAAACTTTGCATATTCAGGAACTAACATCTTACTCAGGACCTTTTTGATTGCTTTTCGTTTATACTTGTTTAATAAA	273			167, 187, 229
C. agridulce		http://caenorhabditis.org/	ATGGTCGAAACCCAATCAGAAGCTTCTGTCCCAGAAGAAAGACAAGCAGAAGATTCATCCCGTCATTATGGCGAATGCAAATGGTTTAACGTTTCAAAAGGTTATGGATTTGTTGTGGATGATATAACAAGAGAAGATTTGTTTGTTCATCAATCAAATTTGAACATGCAAGGGTTTCGAAGTTTGGATCAAGGAGAACGTGTCTCGTATTATATACAAGAACGTTCACATGGAAAAGGAAGGGAGGCTTATGCGGTATCCGGTGAAGTCGAAGGTGAAGGCCTAAAAGGCAGTCGAATTCACCCTCTGGGCCGCAAAAAAGCAACTGGTCTCAGATGTTTTCGATGTGGAAAATTGTCTGCACACAAAGCGAAAAATTGTACAAATGTAAAAGTTGAC…	n/a	n/a	GAATTAATCACATTCCCACTATTACTTATCACTTTTTCTTATCACATTTAATCTTGCTTCTTGTACTATTCTAGGTCCCATTCCTACTATAACTCATACCATTTAATATCTACTTACCCTCAGGAATCCACTCTTTTTATTCTCAGGAAAATCGCATATTCAGGGACTAACATTTTATTTACTCAGGAATATTTTTTTGTTTTTGTTATTTCATTAATAAA	221			119, 142, 182
C. bovis		http://caenorhabditis.org/	ATGAGTGACGAAAAAACTGAGGATGTCGTCGTCGAGGAACCCGAACAACCGCCGATTGAGTCGTCGAAGTCCGACGAGGAAAAAGCGAAAACGAGCGCCGCCGAAACCGGCGTGTCCGACAAAAAAACGGATGACGAATCGAAATCCGAATCGGAGAAGCCGGCCGACGAGGCGCCGAAGCAAAAAAGATATCACGGCACGTGCAAATGGTTCAATGTGGCCAAAGGTTTCGGGTTCATCATCGACGACATTCAGCAAAAGGATATTTTCGTACACCAGTCGAACCTCAATATGGGAGGATTTCGAAGTTTGGATGAATTTGAGCGCGTTAGCTATTATCTAAAGGAGCGCGAAAATGGAAAAGGGCTGGAGGCGTATGAGGTTGCTGCGTCGGATGAG…	n/a	n/a	CCCGTATTTACTCATTTTTTCTTGTTATATCCATCAATCTCTGTTACTTCTTTTTTTTTCGGCCGGGGCATTTATAGGAGCAGATGAGAATCAGGTCCAAATTTTCTTGATTTTTCATGATTAGGCGTCTAATTTTCCCCCATAATGCCCTTCATCTTGTTGCTTTATTTATAATCTCAGGAAACCATAATCGATCTTTACACCACCCACCCAGCTCAGGTTTAAACTAACTATTAATACTCAGGGATAACATTCAATAAACTCAGGAATTCCTTTTATTCTTCTTCTAATCGTCACAAATTTATATATATATATATATATGCACTAATAAA	332		240	176, 215, 262
C. plicata		http://caenorhabditis.org/	ATGACAGAAGAGCAAAGCGTCGATAAGGAAATTCCAAAAAAAGACGAGAAATCTGAACAGGACACGAATACCACGAAAAGATACACTGGCACGTGTAAGTGGTTTAATGTCAACAAAGGCTATGGATTCATCATCGACGACATAACAAAGGAAGATCTTTTTGTTCATCAGTCACATTTATTAATGAAAGGTTTCCGAAGTCTTGACGATATGGAAAGGGTTTCCTACATGATTCGTCCGAGAGATAACGGGAAAGGATTGGAGGCTATTGAGGTATCAGCTGAAGATGCAAATGCTACTCTTCGTGGCAATAAAATCCATCCATTGGGTCGCAAGAAAGCTGAAGAACTACGATGCTTCAGATGTGGAAAATGCGATAATCACCGTGCGAAAAATTGT…	n/a	n/a	TCCACTAGAATTCATGTATCTATTTTTTCATGTATCCTATTCCTAACCTTAATTATTCTATTCACTATATATTATACTCAGGAATCCTCAAAAATCTCAGGTATACGCGATATAACTCAGGAATTTTTGTTATTAATCGTCAAGAATATAATTCTAATATTGTTTGAATAAA	172			77, 96, 116
C. parvicauda		http://caenorhabditis.org/	ATGGCTGACAAAGAGAAAGGTCCAATCGTCGGTGACATTATTGCGACTCAAAGAGCTACGAAACCCATCGAAGACGAATTCAATCGTCCAACAGGAACCGTCAAATGGTTCAATGTTGCAAAAGGTTTCGGGTTTGTGATCGACGATGAGACTCAAGAAGAACTCTTTGTACACCAGTCCAGCCTAAACATGGGAGGCTTCAGAAGTTTGGAGGAGGGCGAACGTGTTTCTTATTTCATCAATGTTCGTGCTTCTGGGAAGGAGGCTACAGCGGTATCTGCTGCTGTTCCAGGGAATACCTTGAAGGGTAGCAGCATTAGACCACTCGGAAAGAAGAAGAACACCACTCTCCGTTGTTACAAGTGTGGTAAATTTGCGAAACATAAGGCGAAGAACTGC…	n/a	n/a	TTTGTAATTTTTTATTTTTTTGTTACCCAACTCAGGAATCTTTATTTAACCCTCAGGTACCCAATTTTTTCGATTCTTCAAAAACCTCAGGAAAGCCAGCGCAGAAATTTGAATTCGGTATGTTTAGGATGGTTTTTTCAGCTTTCAGATTAAAAAAACGTTTTTGATTTTTTTTGGAAAAAACAGTGGGATGAAGTTTTCAATCCTAAAAACATTCACCGAAAAACCGAATGAAAATATCTGTTCGCTACCACTCAGGAACCCCTCTTCAAACCAGGTATATATAACCCCATAACTCAGGAATATTGATTGATCTTCTACGGACCCAACAATTGAAACATTCTTGTTCTTATTCTTTTTAAAGCATGTGATTTTAAATAAA	382			31, 52, 86, 254, 296
C. monodelphis		http://caenorhabditis.org/	ATGACCGAACAAGCACAAAAAGAAACGATCGAAACCGAGCCCCGTGTGGATGAATCTGCACGAGACTTGAAAGAGCCGCCAACGCCCCGATGCTTCGGGACATGCAAGTGGTTCAACGTCTCAAAAGGCTATGGTTTCATCGTCGATGATGAAACTAAAGAAGACCTCTTTGTTCATCAGACCCATCTGAACATGGAGGGATTTCGGAGCTTGGAGGAAGGCGAACGCGTCTCTTACTATGTGCAAGTAAGAGCGAACGGCAAAGGAAAAGAGGCATATGGGGTTTCTGCGGAAGTCGAAGGTGATGCCCTAAAGGGCAGCAGCATTCGTCCTATTGGAAAGAAGAAGCAGTCCACAATGCGCTGCTACCGATGCGGCAAGTTCACCAAGCACAAGGCG…	atgaccgaacaagcacaaaaagaaacgatcgaaaccgagccccgtgtggatgaatctgcacgagacttgaaagagccgccaacgccccgatgcttcgggacatgcaagtggttcaacgtctcaaaaggctatggtttcatcgtcgatgatgaaactaaagaagacctctttgttcatcagacccatctgaacatggagggatttcggagcttggaggaaggcgaacgcgtctcttactatgtgcaagtttctgcggaagtcgaaggtgatgccctaaagggcagcagcattcgtcctattggaaagaagaagcagtccacaatgcgctgctaccgatgcggcaagttcaccaagcacaaggcgaagaactgccccaacgtggcggagaagtctggaaag…	atgaccgaacaagcacaaaaagaaacgatcgaaaccgagccccgtgtggatgaatctgcacgagacttgaaagagccgccaacgccccgatgcttcgggacatgcaagtggttcaacgtctcaaaaggctatggtttcatcgtcgatgatgaaactaaagaagacctctttgttcatcaggtttctgcggaagtcgaaggtgatgccctaaagggcagcagcattcgtcctattggaaagaagaagcagtccacaatgcgctgctaccgatgcggcaagttcaccaagcacaaggcgaagaactgccccaacgtggcggagaagtctggaaaggtttgctatacctgcggttcggcggagcacctcagcatggactgtccggatcgtaagacaaagacg…	TTCTTTATTTTTCTTGTTTTGTTCATTTTTGTTTTGTTTTTTCTATTTATCATATTTACTCACTTTATCGTTCCAGCCTATTTTAATTACCATTACTAACTCAGGGAGATGTTTACACTCACTACCACTCAGGAAGCTATCAATAATCTCAGGGACTCATCCTTAAACTCAGGGAAACCGTTACGTTACTCAGGAATATTCTTCTTGTCTTATATCTGCATTAGATTAACTCTTGTAAGCATTCACTCGGTTATCTGCGCCTATTTATTTGACTTTAAATGTTTATAAAAGGAGTCGTTTGTAGAAGGGCTTTGCAAAATCAGTATTCGATGAGAATAAA	340		100, 148, 168	128, 189
C. auriculariae		http://caenorhabditis.org/	ATGTCAGAAAAAGCTCCATCGCCGGAACCGGCGGAGCCTCGTGTGGAACCGGTCGCCCGCGAAGTTAACAAGTCACCATCGCCGCGCTGCTTCGGCACGTGCAAATGGTTCAACGTCGCAAAGGGCTACGGCTTTATCGTCGATGACGTCACCGGCGAAGACCTCTTTGTTCATCAGACCCATTTGAACATGGAGGGATTTCGGAGTTTGGACGAGGGTGAACGCGTCTCGTACTACATACAGGCGAGGGACAACGGCAAAGGGAGAGAGGCCTACGGGGTATCGTCGGAAAAAGAAGGCGAGACGCTGAAGGGGAGCAGCATCCGTCCGTTGGGCAAGAAGCGTCAGTCGACGCTCCGTTGTTTCCGATGCGGGAAGTTCGCCAAACACAAGGCCAAG…	atgtcagaaaaagctccatcgccggaaccggcggagcctcgtgtggaaccggtcgcccgcgaagttaacaaggtacaaaactatcgaaaattgaatgaaatgaagattattttgaagtcaccatcgccgcgctgcttcggcacgtgcaaatggttcaacgtcgcaaagggctacggctttatcgtcgatgacgtcaccggcgaagacctctttgttcatcagacccatttgaacatggagggatttcggagtttggacgagggtgaacgcgtctcgtactacatacaggcgagggacaacggcaaagggagagaggcctacggggtatcgtcggaaaaagaaggcgagacgctgaaggggagcagcatccgtccgttgggcaagaagcgtcagtcgacg…	n/a	TGACGCCCCTATCTATATTCTTGTTACTGTTGTTATTTAGTTGTGTTCCACGGGTTTCGAGAAACGTCGGGCTTTGATTTTTCCTGCTGGAGAGTTTTTTTTGAAGGCTATTTGCATTAGAATTATTTTGGAAGGGTCCGTTTTGAATATATTTCAGAGTTTAGTAGTATCAAGCTTTCAGGATGGTGTTCTTGAGTGAGATTTTTTCGAAATTCAGCTTTCAATCGTTCCAAATGCATATGCGCATACTTAGGAACGCCAGACTGGTCAAACAAGAATTTTTCTGAATTTTCAAACTCCTTGAACTTCTTCAAAGCCTAACTAAACCCTTAAAAAATGAAAAATCCAGGTCGTCGTTTATTGATCCCGTTCTTCTTGTACCTATTTATCCTCTTCTTT…	587		457, 509	486, 532
