## Supplemental Table 2 for "Multi-dimensional regulation of LIN-28 temporal expression dynamics in the *C. elegans* heterochronic gene cascade"

### Sheet: Sheet1
Strain	Genotype	Related figure(s)	description and/or abbreviation in figure	notes
N2	wild-type	S1b-S1d	WT
VT1367	maIs105 [pCol-19::GFP] V	Fig. 2d-2g; 4b-4d; 5b-5d; 7a-7c	WT
VT3727	lin-28(ma426) I	Fig. 3a-3d; 6a-6d; S1a-S1e	WT lin-28::GFP
VT3645	mnDp1(umnIs25)/maIs105, + V; let-7(ma393) X	Fig. 2d and 2e	let-7(null)
VT4111	lin-28(ma426ma562) I	Fig. 3a-3d; S1a and S1e	lin-28::GFP(ΔCSs)
VT4177	lin-28(ma562) I; maIs105 V	Fig. 2d-2g; 7a-7c	lin-28(ΔCSs)
VT4178	lin-28(ma575) I; maIs105 V	Fig. S2a	lin-28(JB)
VT4184	lin-28(ma558) I; maIs105 V	Fig. 2d and 2e	lin-28(Δlin-4-CS)
VT4188	lin-28(ma563) I; maIs105 V	Fig. 2d and 2e	lin-28(Δlet-7-CS)
VT4204	lin-28(ma582) I; maIs105 V	Fig. 4b-4d; 5b-5d; 7a-7c	lin-28(Δ3' UTR)
VT4211	lin-28(ma591) I; maIs105 V	Fig. S2b	lin-28(3' UTR truncation)
VT4212	lin-28(ma592) I; maIs105 V	Fig. S2b	lin-28(3' UTR truncation)
VT4214	lin-28(ma594) I; maIs105 V	Fig. S2b	lin-28(3' UTR truncation)
VT4215	lin-28(ma595) I; maIs105 V	Fig. S2b	lin-28(3' UTR truncation)
VT4220	lin-28(ma597) I; maIs105 V	Fig. S2b	lin-28(3' UTR truncation)
VT4223	lin-28(ma599) I; maIs105 V	Fig. S2b	lin-28(3' UTR truncation)
VT4224	lin-28(ma600) I; maIs105 V	Fig. S2b	lin-28(3' UTR truncation)
VT4231	lin-28(ma603) I; maIs105 V	Fig. S2b	lin-28(3' UTR truncation)
VT4240	lin-28(ma605) I; maIs105 V	Fig. S2b	lin-28(3' UTR truncation)
VT4241	lin-28(ma606) I; maIs105 V	Fig. S2b	lin-28(3' UTR truncation)
VT4242	lin-28(ma607) I; maIs105 V	Fig. S2b	lin-28(3' UTR truncation)
VT4243	lin-28(ma608) I; maIs105 V	Fig. S2b	lin-28(3' UTR truncation)
VT4244	lin-28(ma609) I; maIs105 V	Fig. S2b	lin-28(3' UTR truncation)
VT4245	lin-28(ma610) I; maIs105 V	Fig. S2b	lin-28(3' UTR truncation)
VT4251	maIs105 V; lep-5(ma613) X	Fig. 2d and 2e; 4b and 4c	lep-5(null)
VT4255	lin-28(ma615) I; maIs105 V	Fig. S2b	lin-28(3' UTR truncation)
VT4274	lin-28(ma621) I; maIs105 V	Fig. S2b	lin-28(3' UTR truncation)
VT4275	lin-28(ma622) I; maIs105 V	Fig. S2b	lin-28(3' UTR truncation)
VT4276	lin-28(ma623) I; maIs105 V	Fig. S2b	lin-28(3' UTR truncation)
VT4277	lin-28(ma624) I; maIs105 V	Fig. S2b	lin-28(3' UTR truncation)
VT4278	lin-28(ma625) I; maIs105 V	Fig. S2b	lin-28(3' UTR truncation)
VT4292	lin-28(ma628) I; maIs105 V	Fig. S2b	lin-28(3' UTR truncation)
VT4303	lin-28(ma562) I; maIs105 V; lep-5(ma613) X; maEx268 [lep-5 rescue; rol-6(su1006)]	Fig. 2d and 2e	lin-28(ΔCSs); lep-5(0); lep-5 rescue array
VT4307	lin-28(ma582) I; maIs105 V; lep-5(ma613) X; maEx268	Fig. 5b and 5c	lin-28(Δ3' UTR); lep-5(0); lep-5 rescue array
VT4318	lin-28(ma637) I; lin-46(ma385) maIs105 V	Fig. S1d	lin-28(0); lin-46(0)	lin-46(0) suppresses lin-28(0) precocious phenotypes
VT4320	lin-28(ma639ma582) I; maIs105 V	Fig. 4b and 4c	lin-28(positive #1::Δ3' UTR)
VT4373	lin-28(ma426) I; lep-5(ma613) X	Fig. 3a-3d; S1a	lin-28::GFP; lep-5(0)
VT4381	lin-28(ma650ma582) I; maIs105 V	Fig. 4b-4d	lin-28(positive #2::Δ3' UTR)
VT4383	lin-28(ma426ma582) I	Fig. 6a-6d	lin-28::GFP(Δ3' UTR)
VT4386	lin-28(ma651ma582) I; maIs105 V	Fig. 4b and 4c	lin-28(positive #3::Δ3' UTR)
VT4396	lin-28(ma652ma582) I; maIs105 V	Fig. 4b-4d; 5b-5d	lin-28(scrambled::Δ3' UTR)
VT4400	lin-28(ma426ma562) I; lep-5(ma613) X; maEx269 [lep-5 rescue; rol-6(su1006); pMyo-2::mCherry]	Fig. 3a-3d; S1a	lin-28::GFP(ΔCSs); lep-5(0); lep-5 rescue array
VT4403	lin-28(ma653ma582) I; maIs105 V	Fig. 5b and 5c	lin-28(CSs::Δ3' UTR)
VT4405	lin-28(ma652ma653ma582) I; maIs105 V	Fig. 5b-5d	lin-28(scrambled::CSs::Δ3' UTR)
VT4406	lin-28(ma653ma582) I; maIs105 V; lep-5(ma613) X	Fig. 5b and 5c	lin-28(CSs::Δ3' UTR); lep-5(0)
VT4408	lin-28(ma652ma653ma582) I; maIs105 V; lep-5(ma613) X; maEx269	Fig. 5b and 5c	lin-28(scrambled::CSs::Δ3' UTR); lep-5(0)
VT4411	lin-28(ma652ma582) I; maIs105 V; lep-5(ma613) X; maEx269	Fig. 5b and 5c	lin-28(scrambled::CSs::Δ3' UTR); lep-5(0); lep-5 rescue array	array is unnecessary but remains floating in this strain
VT4412	lin-28(ma558) I; maIs105 V; lep-5(ma613) X; maEx269	Fig. 2d and 2e	lin-28(Δlin-4-CS); lep-5(0); lep-5 rescue array
VT4413	lin-28(ma563) I; maIs105 V; lep-5(ma613) X; maEx269	Fig. 2d and 2e	lin-28(Δlet-7-CS); lep-5(0); lep-5 rescue array
