## Supplemental Table 3 for "Multi-dimensional regulation of LIN-28 temporal expression dynamics in the *C. elegans* heterochronic gene cascade"

### Sheet: Sheet1
oligo	sequence	description
oCN669	TCCCCTCTAAACCATACTACCACCTACCTCCTCAAATTGCACTGAATTCTTTTTTTTTTCAAATAGAACTGATTGCACCT	ssODN HR template to generate ma558
oCN675	mA*mU*mC* rCrCrU rGrArG rArGrU rGrCrA rArUrU rUrGrG rUrUrU rUrArG rArGrC rUrArG rArArA rUrArG rCrArA rGrUrU rArArA rArUrA rArGrG rCrUrA rGrUrC rCrGrU rUrArU rCrArA rCrUrU rGrArA rArArA rGrUrG rGrCrA rCrCrG rArGrU rCrGrG rUrGrC mU*mU*mU* rU	sgRNA targeting CS region in lin-28 3' UTR
oCN688	CAATTGTTTTACTCAAATTTCCCCTCTAAACCATAAAATTGCACTGAATTCTTTTTTTTTTCAAATAGAACTGATTGCACCT	ssODN HR template to generate ma562
oCN689	CAATTGTTTTACTCAAATTTCCCCTCTAAACCATAAAATTGCACTCTCAGGGATTCTTTTTTTTTTCAAA	ssODN HR template to generate ma563
oCN704	mA*mC*mU* rCrGrU rArArG rUrUrC rCrGrC rUrArU rUrGrG rUrUrU rUrArG rArGrC rUrArG rArArA rUrArG rCrArA rGrUrU rArArA rArUrA rArGrG rCrUrA rGrUrC rCrGrU rUrArU rCrArA rCrUrU rGrArA rArArA rGrUrG rGrCrA rCrCrG rArGrU rCrGrG rUrGrC mU*mU*mU* rU	sgRNA targeting 5' region in lin-28 3' UTR
oCN705	mG*mA*mA* rUrArU rUrGrA rUrArG rArGrA rArArU rArArG rUrUrU rUrArG rArGrC rUrArG rArArA rUrArG rCrArA rGrUrU rArArA rArUrA rArGrG rCrUrA rGrUrC rCrGrU rUrArU rCrArA rCrUrU rGrArA rArArA rGrUrG rGrCrA rCrCrG rArGrU rCrGrG rUrGrC mU*mU*mU* rU	sgRNA targeting 3' region in lin-28 3' UTR
oCN706	AAATCATCTAGACACTGAGAATATTGATAGAGAAAtgtatcagttcgatatctgacggTTGCGGGCGAACGCTGAAATAAATCGAGAGTTTTG	ssODN HR template to generate ma575
oCN716	mG*mA*mA* rUrArU rUrGrA rUrArG rArGrA rArArU rArArG rUrUrU rUrArG rArGrC rUrArG rArArA rUrArG rCrArA rGrUrU rArArA rArUrA rArGrG rCrUrA rGrUrC rCrGrU rUrArU rCrArA rCrUrU rGrArA rArArA rGrUrG rGrCrA rCrCrG rArGrU rCrGrG rUrGrC mU*mU*mU* rU	sgRNA targeting the jump-board sequence
oCN731	TCCCGCCAACTTGTTGAGGATTG	ssODN used to generate PCR HR templates for ma426 in lin-28(ma426ma582) and ma592
oCN753	CTCTAATATCATCGTCAGATGTAGTCGG	ssODN used to generate lin-28 cDNA for qPCR experiments
oCN765	mA*mC*mA* rArUrC rCrUrC rArArC rArArG rUrUrG rGrCrG rUrUrU rUrArG rArGrC rUrArG rArArA rUrArG rCrArA rGrUrU rArArA rArUrA rArGrG rCrUrA rGrUrC rCrGrU rUrArU rCrArA rCrUrU rGrArA rArArA rGrUrG rGrCrA rCrCrG rArGrU rCrGrG rUrGrC mU*mU*mU* rU	sgRNA targeting the 3' region of the lin-28 3' UTR
oCN768	mU*mA*mG* rArUrG rArUrU rCrUrA rUrUrC rArUrC rArGrG rUrUrU rUrArG rArGrC rUrArG rArArA rUrArG rCrArA rGrUrU rArArA rArUrA rArGrG rCrUrA rGrUrC rCrGrU rUrArU rCrArA rCrUrU rGrArA rArArA rGrUrG rGrCrA rCrCrG rArGrU rCrGrG rUrGrC mU*mU*mU* rU	sgRNA targeting the 3' region of the lin-28 CDS
oCN769	CCACCCAACAATCAATTCTTGCCAAATCCCGCCAACTTGTTGAGGATTGTTAAATTGCATGATTCTGTGATAAATATGTATTCAATCAATATAAAatcaatttttaaatttttattcacacccgcaaatgagtgaaaggacaataaggacaaaaatgggCTATTCATCAGAGGAATTACTATTCTTTTCTCTAATATCAT	ssODN HR template used to generate ma582
oCN781	CATCACCGACTACATCTGACGATG	ssODN used to generate PCR HR templates for ma591 and ma594
oCN782	CAAAACTCTCGATTTATTTCAGCGTTCGCCCGCAAATCCTGAAAACAGGTGCAATCAG	ssODN used to generate PCR HR template for ma591
oCN783	GAATCATCTAGACACTGAGAATATTGATAGAGAAACCTCTAAACCATACTACCACCTACC	ssODN used to generate PCR HR template for ma592
oCN784	CAAAACTCTCGATTTATTTCAGCGTTCGCCCGCAAGGAAATTTGAGTAAAACAATTGAAA	ssODN used to generate PCR HR template for ma594
oCN785	CTATAAATCTTATAATATATTTAACTTTCGTGTCTTTTCATGTTCATGTATTTCTTGCTGAAATCCATCATTTTCTCTGAAAATCTCTACTCGTAAGTTCCGCTATTGCGGGCGAACGCTGAAATAAATCGAGAGTTTTG	ssODN HR template used with oCN786 to generate ma595
oCN788	mA*mA*mU* rCrUrU rUrUrU rCrArG rGrArU rGrUrC rGrArG rUrUrU rUrArG rArGrC rUrArG rArArA rUrArG rCrArA rGrUrU rArArA rArUrA rArGrG rCrUrA rGrUrC rCrGrU rUrArU rCrArA rCrUrU rGrArA rArArA rGrUrG rGrCrA rCrCrG rArGrU rCrGrG rUrGrC mU*mU*mU* rU	sgRNA targeting 5' region in lin-28 CDS
oCN811	GAATCATCTAGACACTGAGAATATTGATAGAGAAATCTTGCTGAAATCCATCATTTTCTCTGAAAATCTCTACTCGTAAGTTCCGCTATTGCGGGCGAACGCTGAAATAAATCGAGAGTTTTG	ssODN HR template used to generate ma599
oCN812	GAATCATCTAGACACTGAGAATATTGATAGAGAAACTATAAATCTTATAATATATTTAACTTTCGTGTCTTTTCATGTTCATGTATTTTGCGGGCGAACGCTGAAATAAATCGAGAGTTTTG	ssODN HR template used to generate ma600
oCN813	TCTCAAATAGATTTTGTCTCGAAATTCTTGAACATCCAAATTTAAATGTGAAAATTTTAGGAAATAATTTTGAGCTTTCTGATAGTTTTTCAGCTTTTGAAATGTATTTTATTTTTTGCGGGCGAACGCTGAAATAAATCGAGAGTTTTG	ssODN HR template used with oCN814 to generate ma597
oCN814	TCAAAAGCTGAAAAACTATCAGAAAGCTCAAAATTATTTCCTAAAATTTTCACATTTAAATTTGGATGTTCAAGAATTTCGAGACAAAATCTATTTGAGACCATATATTCCATTATTTCTCTATCAATATTCTCAGTGTCTAGATGATTC	ssODN HR template used with oCN813 to generate ma597
oCN815	TTCATTTTCTGTCTCATCTAATTCTCAGTTTGCATGCGTTACTTTAACTTACACACTAACTCTTTTTTTATTCAAATTTTGATGTTTTTTTTTCAATTGTTTTACTCAAATTTCCTTGCGGGCGAACGCTGAAATAAATCGAGAGTTTTG	ssODN HR template used with oCN816 to generate ma603
oCN816	ACAATTGAAAAAAAAACATCAAAATTTGAATAAAAAAAGAGTTAGTGTGTAAGTTAAAGTAACGCATGCAAACTGAGAATTAGATGAGACAGAAAATGAAATAAATATTGGTTTCTTTCTCTATCAATATTCTCAGTGTCTAGATGATTC	ssODN HR template used with oCN815 to generate ma603
oCN834	GAATCATCTAGACACTGAGAATATTGATAGAGAAACTATAAATCTTATAATATATTTAACTTTGCGGGCGAACGCTGAAATAAATCGAGAGTTTTG	ssODN HR template used to generate ma605
oCN836	GAATCATCTAGACACTGAGAATATTGATAGAGAAATTCGTGTCTTTTCATGTTCATGTATTTTGCGGGCGAACGCTGAAATAAATCGAGAGTTTTG	ssODN HR template used to generate ma606
oCN838	GAATCATCTAGACACTGAGAATATTGATAGAGAAATCTTGCTGAAATCCATCATTTTCTCTTTGCGGGCGAACGCTGAAATAAATCGAGAGTTTTG	ssODN HR template used to generate ma607
oCN840	GAATCATCTAGACACTGAGAATATTGATAGAGAAAGAAAATCTCTACTCGTAAGTTCCGCTATTGCGGGCGAACGCTGAAATAAATCGAGAGTTTTG	ssODN HR template used to generate ma608
oCN842	GAATCATCTAGACACTGAGAATATTGATAGAGAAACCTCTAAACCATACTACCACCTACCTCCTCAAATTGCACTCTCAGGGATTGCGGGCGAACGCTGAAATAAATCGAGAGTTTTG	ssODN HR template used to generate ma609
oCN844	GAATCATCTAGACACTGAGAATATTGATAGAGAAAGAAACCAATATTTATTTCATTTTCTGTCTCATCTAATTCTCAGTTTGCATGCGTTACTTTAACTTTTGCGGGCGAACGCTGAAATAAATCGAGAGTTTTG	ssODN HR template used to generate ma615
oCN845	GAATCATCTAGACACTGAGAATATTGATAGAGAAAACACACTAACTCTTTTTTTATTCAAATTTTGATGTTTTTTTTTCAATTGTTTTACTCAAATTTCCTTGCGGGCGAACGCTGAAATAAATCGAGAGTTTTG	ssODN HR template used to generate ma610
oCN851	GGTAGAGAAGCTTATGCGGTATCAGG	ssODN used for lin-28 qPCRs
oCN852	CAACTTTTCGCCTTGTGAGTCGC	ssODN used for lin-28 qPCRs
oCN854	mA*mG*mA* rArArA rGrUrA rUrArG rUrUrU rUrArG rArUrG rUrUrU rUrArG rArGrC rUrArG rArArA rUrArG rCrArA rGrUrU rArArA rArUrA rArGrG rCrUrA rGrUrC rCrGrU rUrArU rCrArA rCrUrU rGrArA rArArA rGrUrG rGrCrA rCrCrG rArGrU rCrGrG rUrGrC mU*mU*mU* rU	sgRNA targeting 5' region of the lep-5 locus
oCN855	mA*mA*mG* rUrArA rCrArA rUrUrU rArGrA rUrUrC rArArG rUrUrU rUrArG rArGrC rUrArG rArArA rUrArG rCrArA rGrUrU rArArA rArUrA rArGrG rCrUrA rGrUrC rCrGrU rUrArU rCrArA rCrUrU rGrArA rArArA rGrUrG rGrCrA rCrCrG rArGrU rCrGrG rUrGrC mU*mU*mU* rU	sgRNA targeting the 3' region of the lep-5 locus
oCN856	catgaagccacccttttcatttcacccatccaatggaaccaaagtgaccgcttacgactg	ssODN HR template used to generate ma613
oCN858	ggtgctgcacaattttggtaacacc	ssODN used to generate lep-5 PCR product in maEx269
oCN865	GAATCATCTAGACACTGAGAATATTGATAGAGAAATTCTTTTTTTTTTCAAATAGAACTGATTGCACCTGTTTTCAGGATTTGCGGGCGAACGCTGAAATAAATCGAGAGTTTTG	ssODN HR template used to generate ma621
oCN866	GAATCATCTAGACACTGAGAATATTGATAGAGAAAACACACTAACTCTTTTTTTATTCAAATTTTGATTTGCGGGCGAACGCTGAAATAAATCGAGAGTTTTG	ssODN HR template used to generate ma622
oCN868	GAATCATCTAGACACTGAGAATATTGATAGAGAAAGTTTTTTTTTCAATTGTTTTACTCAAATTTCCTTGCGGGCGAACGCTGAAATAAATCGAGAGTTTTG	ssODN HR template used to generate ma623
oCN870	GAATCATCTAGACACTGAGAATATTGATAGAGAAAGAAACCAATATTTATTTCATTTTCTGTCTCATCTTGCGGGCGAACGCTGAAATAAATCGAGAGTTTTG	ssODN HR template used to generate ma624
oCN872	GAATCATCTAGACACTGAGAATATTGATAGAGAAATAATTCTCAGTTTGCATGCGTTACTTTAACTTTTGCGGGCGAACGCTGAAATAAATCGAGAGTTTTG	ssODN HR template used to generate ma625
oCN882	GAATCATCTAGACACTGAGAATATTGATAGAGAAATTGCGGGCGAACGCTGAAATAAATCGAGAGTTTTG	ssODN HR template used to generate ma628
oCN908	GATTCTGTGATAAATATGTATTCAATCAATATAAAatcaatttttaaatttttattcacacccgcaaatgagtgaaaggacaataaggacaaaaatgggTTTCTCTATCAATATTCTCAGTGTCTAGATGATTC	ssODN HR template used to generate ma639
oCN920	CAAAAAAAAATTTTAAAAATCTTTTTCAGGAATCATCTAGACACTGAGAATATTGATAGA	ssODN HR template used to generate ma637
oCN926	mA*mA*mA* rArArU rGrGrG rCrUrA rUrUrC rArUrC rArGrG rUrUrU rUrArG rArGrC rUrArG rArArA rUrArG rCrArA rGrUrU rArArA rArUrA rArGrG rCrUrA rGrUrC rCrGrU rUrArU rCrArA rCrUrU rGrArA rArArA rGrUrG rGrCrA rCrCrG rArGrU rCrGrG rUrGrC mU*mU*mU* rU	sgRNA tareting the 3' end of the CDS of lin-28(ma582)
oCN927	CGATGATATTAGAGAAAAGAATAGTAATTCCTCTGATGAATAGGAAACCAATATTTATTTCATTTTCTGTCTCATCTAATTCTCAGTTTGCATGCGTTACTTTAACTTACACACTAACTCTTTTTTTATTCAAATTTTGATGTTTTTTTT	ssODN HR template used with oCN928 to generate ma650
oCN928	caaatgagtgaaaggacaataaggacaaaaatgggGGAAATTTGAGTAAAACAATTGAAAAAAAAACATCAAAATTTGAATAAAAAAAGAGTTAGTGTGTAAGTTAAAGTAACGCATGCAAACTGAGAATTAGATGAGACAGAAAATGAA	ssODN HR template used with oCN927 to generate ma650
oCN930	CGATGATATTAGAGAAAAGAATAGTAATTCCTCTGATGAATAGCTATAAATCTTATAATATATTTAACTTTCGTGTCTTTTCATGTTCATGTATTTCTTGCTGAAATCCATCATTTTCTCTGAAAATCTCTACTCGTAAGTTCCGCTAcc	ssODN HR template used with oCN931 to generate ma651
oCN931	caaatgagtgaaaggacaataaggacaaaaatgggTAGCGGAACTTACGAGTAGAGATTTTCAGAGAAAATGATGGATTTCAGCAAGAAATACATGAACATGAAAAGACACGAAAGTTAAATATATTATAAGATTTATAGCTATTCATCA	ssODN HR template used with oCN930 to generate ma651
oCN933	caaatgagtgaaaggacaataaggacaaaaatgggCTATTTGTATAGTTCGTCCATGCCA	ssODN used to generate PCR HR template for ma426 in lin-28(ma426ma582)
oCN942	GTCGTATCCAGTGCAGGGTCCGAGGTATTCGCACTGGATACGACTGGCTC	ssODN used to generate U18 cDNA for qPCR experiments
oCN943	ATTGACGATAGAAAACCGGCT	ssODN used for U18 qPCRs
oCN946	GTCGTATCCAGTGCAGGGTCCGAGGTATTCGCACTGGATACGACAACTAT	ssODN used to generate let-7 cDNA for qPCR experiments
oCN947	GCGCGTGAGGTAGTAGGTTGT	ssODN used for let-7 qPCRs
oCN948	AGTGCAGGGTCCGAGGTATT	ssODN used for let-7 and U18 qPCRs
oCN952	ACTTGCGGTGAACGATGGATG	ssODN used to generate act-1/2 cDNA for qPCR experiments
oCN953	CGCTCTTGCCCCATCAACCATG	ssODN used for act-1/2 qPCRs
oCN954	GAGATCCACATCTGTTGGAAGGTGG	ssODN used for act-1/2 qPCRs
oCN956	GACGTTGTAAAACGACGGCCAG	ssODN used to generate rol-6(su1006) and Pmyo-2::mCherry PCR products in maEx269
oCN957	CACACAGGAAACAGCTATGACCATG	ssODN used to generate rol-6(su1006) and Pmyo-2::mCherry PCR products in maEx269
oCN958	CACGGGCTGATACTGAAACACTG	ssODN used to generate lep-5 PCR product in maEx269
oCN963	CGATGATATTAGAGAAAAGAATAGTAATTCCTCTGATGAATAGTCCTAATCTTTTTTTATTTAATATAGTACTCTAATCTGTACATTTTCTGTTTTTTCTTACTCATCGTATTCTGTGTTATGCTATCATTTCTTTACCAAAAAGATTGT	ssODN HR template used with oCN964 to generate ma652ma653
oCN964	caaatgagtgaaaggacaataaggacaaaaatgggTCCCTGAGAGTGCAATTTGAGGAGGTAGGTGGTAGTATGGTTATTAGAAGGAATTGTAATAGGTAACAATCTTTTTGGTAAAGAAATGATAGCATAACACAGAATACGATGAGTA	ssODN HR template used with oCN963 to generate ma652ma653
oVA1101	CGCTCTGCGAGGTGCTGC	ssODN used to generate lep-5 PCR product in maEx268
oVA1102	GCGGTCGGCTCCGAGGAA	ssODN used to generate lep-5 PCR product in maEx268
