## Supplemental Table 4 for "Multi-dimensional regulation of LIN-28 temporal expression dynamics in the *C. elegans* heterochronic gene cascade"

### Sheet: Sheet1
Allele name	Gene	Description	sgRNA oligo(s)	Genomic region sequence	Injected strain(s)	HR template type	ssODN(s) used as direct HR template	ssODNs used for PCR template
ma426	lin-28	lin-28::GFP	oCN926	CTACATCTGACGATGATATTAGAGAAAAGAATAGTAATTCCTCTGATGAAAGTAAAGGAGAAGAACTTTTCACTGGAGTTGTCCCAATTCTTGTTGAATTAGATGGTGATGTTAATGGGCACAAATTTTCTGTCAGTGGAGAGGGTGAAGGTGATGCAACATACGGAAAACTTACCCTTAAATTTATTTGCACTACTGGAAAACTACCTGTTCCATGGGTAAGTTTAAACATATATATACTAACTAACCCTGATTATTTAAATTTTCAGCCAACACTTGTCACTACTTTCTGTTATGGTGTTCAATGCTTCTCGAGATACCCAGATCATATGAAACGGCATGACTTTTTCAAGAGTGCCATGCCCGAAGGTTATGTACAGGAAAGAACTATATTTTTCA…	VT4204	PCR	n/a	oCN731, oCN933
ma558	lin-28	Δlin-4-CS	oCN675	TTTCCCCTCTAAACCATACTACCACCTACCTCCTCAAATTGCACTGAATTCTTTTTTTTTTCAAATAGAACTGATTGCACCTGTTTTCAGGATCTATAAATC	VT1367	ssODN	oCN669	n/a
ma562	lin-28	Δlet-7-CSΔlin-4-CS	oCN675	TTTGATGTTTTTTTTTCAATTGTTTTACTCAAATTTCCCCTCTAAACCATAAAATTGCACTGAATTCTTTTTTTTTTCAAATAGAACTGATTGCACCTGTTTTCAGGATCTAT	VT1367; VT3727	ssODN	oCN688	n/a
ma563	lin-28	Δlet-7-CS	oCN675	TTGATGTTTTTTTTTCAATTGTTTTACTCAAATTTCCCCTCTAAACCATAAAATTGCACTCTCAGGGATTCTTTTTTTTTTCAAATAGAACTGATTGCAC	VT1367	ssODN	oCN689	n/a
ma575	lin-28	3′ UTR jump-board	oCN704, oCN705	TTCCTCTGATGAATAGAATCATCTAGACACTGAGAATATTGATAGAGAAAtgtatcagttcgatatctgacggTTGCGGGCGAACGCTGAAATAAATCGAGAGTTTTGTTTTTATATTGATTG	VT1367	ssODN	oCN706	n/a
ma582	lin-28	Δ3′ UTR	oCN768, oCN765	CATCACCGACTACATCTGACGATGATATTAGAGAAAAGAATAGTAATTCCTCTGATGAATAGcccatttttgtccttattgtcctttcactcatttgcgggtgtgaataaaaatttaaaaattgatTTTATATTGATTGAATACATATTTATCACAGAATCATGCAATTTAACAAT	VT1367	ssODN	oCN769	n/a
ma591	lin-28	3′ UTR truncation	oCN716	AGGGATTCTTTTTTTTTTCAAATAGAACTGATTGCACCTGTTTTCAGGATTTGCGGGCGAACGCTGAAATAAATCGAGAGTTTTGTTTTTATATTGATTG	VT4178	PCR	n/a	oCN781, oCN782
ma592	lin-28	3′ UTR truncation	oCN716	TTCCTCTGATGAATAGAATCATCTAGACACTGAGAATATTGATAGAGAAACCTCTAAACCATACTACCACCTACCTCCTCAAATTGCACTCTCAGGGATT	VT4178	PCR	n/a	oCN731, oCN783
ma594	lin-28	3′ UTR truncation	oCN716	TTTTATTCAAATTTTGATGTTTTTTTTTCAATTGTTTTACTCAAATTTCCTTGCGGGCGAACGCTGAAATAAATCGAGAGTTTTGTTTTTATATTGATTG	VT4178	PCR	n/a	oCN781, oCN784
ma595	lin-28	3′ UTR truncation	oCN716	TTCCTCTGATGAATAGAATCATCTAGACACTGAGAATATTGATAGAGAAACTATAAATCTTATAATATATTTAACTTTCGTGTCTTTTCATGTTCATGTA	VT4178	ssODN	oCN785, oCN786	n/a
ma597	lin-28	3′ UTR truncation	oCN716	AATTTTGAGCTTTCTGATAGTTTTTCAGCTTTTGAAATGTATTTTATTTTTTGCGGGCGAACGCTGAAATAAATCGAGAGTTTTGTTTTTATATTGATTG	VT4178	ssODN	oCN813, oCN814	n/a
ma599	lin-28	3′ UTR truncation	oCN716	TTCCTCTGATGAATAGAATCATCTAGACACTGAGAATATTGATAGAGAAATCTTGCTGAAATCCATCATTTTCTCTGAAAATCTCTACTCGTAAGTTCCG	VT4178	ssODN	oCN811	n/a
ma600	lin-28	3′ UTR truncation	oCN716	TTCCTCTGATGAATAGAATCATCTAGACACTGAGAATATTGATAGAGAAACTATAAATCTTATAATATATTTAACTTTCGTGTCTTTTCATGTTCATGTATTTTGCGGGCGAACGCTGAAATAAATCGAGAGTTTTGTTTTTATATTGATTG	VT4178	ssODN	oCN812	n/a
ma603	lin-28	3′ UTR truncation	oCN716	TTCCTCTGATGAATAGAATCATCTAGACACTGAGAATATTGATAGAGAAAGAAACCAATATTTATTTCATTTTCTGTCTCATCTAATTCTCAGTTTGCATGCGTTACTTTAACTTACACACTAACTCTTTTTTTATTCAAATTTTGATGTTTTTTTTTCAATTGTTTTACTCAAATTTCCTTGCGGGCGAACGCTGAAATAAATCGAGAGTTTTGTTTTTATATTGATTG	VT4178	ssODN	oCN815, oCN816	n/a
ma605	lin-28	3′ UTR truncation	oCN716	TTCCTCTGATGAATAGAATCATCTAGACACTGAGAATATTGATAGAGAAACTATAAATCTTATAATATATTTAACTTTGCGGGCGAACGCTGAAATAAATCGAGAGTTTTGTTTTTATATTGATTG	VT4178	ssODN	oCN834	n/a
ma606	lin-28	3′ UTR truncation	oCN716	TTCCTCTGATGAATAGAATCATCTAGACACTGAGAATATTGATAGAGAAATTCGTGTCTTTTCATGTTCATGTATTTTGCGGGCGAACGCTGAAATAAATCGAGAGTTTTGTTTTTATATTGATTG	VT4178	ssODN	oCN836	n/a
ma607	lin-28	3′ UTR truncation	oCN716	TTCCTCTGATGAATAGAATCATCTAGACACTGAGAATATTGATAGAGAAATCTTGCTGAAATCCATCATTTTCTCTTTGCGGGCGAACGCTGAAATAAATCGAGAGTTTTGTTTTTATATTGATTG	VT4178	ssODN	oCN838	n/a
ma608	lin-28	3′ UTR truncation	oCN716	TTCCTCTGATGAATAGAATCATCTAGACACTGAGAATATTGATAGAGAAAGAAAATCTCTACTCGTAAGTTCCGCTA	VT4178	ssODN	oCN840	n/a
ma609	lin-28	3′ UTR truncation	oCN716	TTCCTCTGATGAATAGAATCATCTAGACACTGAGAATATTGATAGAGAAACCTCTAAACCATACTACCACCTACCTCCTCAAATTGCACTCTCAGGGATTGCGGGCGAACGCTGAAATAAATCGAGAGTTTTGTTTTTATATTGATTG	VT4178	ssODN	oCN842	n/a
ma610	lin-28	3′ UTR truncation	oCN716	TTCCTCTGATGAATAGAATCATCTAGACACTGAGAATATTGATAGAGAAAACACACTAACTCTTTTTTTATTCAAATTTTGATGTTTTTTTTTCAATTGTTTTACTCAAATTTCCTTGCGGGCGAACGCTGAAATAAATCGAGAGTTTTGTTTTTATATTGATTG	VT4178	ssODN	oCN845	n/a
ma613	lep-5	full deletion	oCN854, oCN855	tccgaatgtctatacaaaaacatgaagccacccttttcatttcacccatccaatggaaccaaagtgaccgcttacgactgggtttcataatgggacttta	VT1367	ssODN	oCN856	n/a
ma615	lin-28	3′ UTR truncation	oCN716	TTCCTCTGATGAATAGAATCATCTAGACACTGAGAATATTGATAGAGAAAGAAACCAATATTTATTTCATTTTCTGTCTCATCTAATTCTCAGTTTGCATGCGTTACTTTAACTTTTGCGGGCGAACGCTGAAATAAATCGAGAGTTTTGTTTTTATATTGATTG	VT4178	ssODN	oCN844	n/a
ma621	lin-28	3′ UTR truncation	oCN716	TTCCTCTGATGAATAGAATCATCTAGACACTGAGAATATTGATAGAGAAATTCTTTTTTTTTTCAAATAGAACTGATTGCACCTGTTTTCAGGATTTGCGGGCGAACGCTGAAATAAATCGAGAGTTTTGTTTTTATATTGATTG	VT4178	ssODN	oCN865	n/a
ma622	lin-28	3′ UTR truncation	oCN716	TTCCTCTGATGAATAGAATCATCTAGACACTGAGAATATTGATAGAGAAAACACACTAACTCTTTTTTTATTCAAATTTTGATTTGCGGGCGAACGCTGAAATAAATCGAGAGTTTTGTTTTTATATTGATTG	VT4178	ssODN	oCN866	n/a
ma623	lin-28	3′ UTR truncation	oCN716	TTCCTCTGATGAATAGAATCATCTAGACACTGAGAATATTGATAGAGAAAGTTTTTTTTTCAATTGTTTTACTCAAATTTCCTTGCGGGCGAACGCTGAAATAAATCGAGAGTTTTGTTTTTATATTGATTG	VT4178	ssODN	oCN868	n/a
ma624	lin-28	3′ UTR truncation	oCN716	TTCCTCTGATGAATAGAATCATCTAGACACTGAGAATATTGATAGAGAAAGAAACCAATATTTATTTCATTTTCTGTCTCATCTTGCGGGCGAACGCTGAAATAAATCGAGAGTTTTGTTTTTATATTGATTG	VT4178	ssODN	oCN870	n/a
ma625	lin-28	3′ UTR truncation	oCN716	TTCCTCTGATGAATAGAATCATCTAGACACTGAGAATATTGATAGAGAAATAATTCTCAGTTTGCATGCGTTACTTTAACTTTTGCGGGCGAACGCTGAAATAAATCGAGAGTTTTGTTTTTATATTGATTG	VT4178	ssODN	oCN872	n/a
ma628	lin-28	3′ UTR truncation	oCN716	TTCCTCTGATGAATAGAATCATCTAGACACTGAGAATATTGATAGAGAAATTGCGGGCGAACGCTGAAATAAATCGAGAGTTTTGTTTTTATATTGATTG	VT4178	ssODN	oCN882	n/a
ma637	lin-28	ΔCDS	oCN788, oCN768	TTTAAATACGTGACGATTCTCAAAAAAAAATTTTAAAAATCTTTTTCAGGAATCATCTAGACACTGAGAATATTGATAGAGAAATAATGGAATATATGGT	VT3593	ssODN	oCN920	n/a
ma639	lin-28	adds positive element #1 to ma582	oCN716	TTCCTCTGATGAATAGAATCATCTAGACACTGAGAATATTGATAGAGAAAcccatttttgtccttattgtcctttcactcatttgcgggtgtgaataaaaatttaaaaattgatTTTATATTGATTGAATACATATTTATCACAGAATCATGCAATTTAACAAT	VT4178	ssODN	oCN908	n/a
ma650	lin-28	adds positive element #2 to ma582	oCN926	CATCTGACGATGATATTAGAGAAAAGAATAGTAATTCCTCTGATGAATAGGAAACCAATATTTATTTCATTTTCTGTCTCATCTAATTCTCAGTTTGCATGCGTTACTTTAACTTACACACTAACTCTTTTTTTATTCAAATTTTGATGTTTTTTTTTCAATTGTTTTACTCAAATTTCCcccatttttgtccttattgtcctttcactcatttgcgggtgtgaataaaaatttaaaaattgatTTTATATTGATTGAATACATATTTATCACAGAATCATGCAATTTAACAAT	VT4204	ssODN	oCN927, oCN928	n/a
ma651	lin-28	adds positive element #3 to ma582	oCN926	CATCTGACGATGATATTAGAGAAAAGAATAGTAATTCCTCTGATGAATAGCTATAAATCTTATAATATATTTAACTTTCGTGTCTTTTCATGTTCATGTATTTCTTGCTGAAATCCATCATTTTCTCTGAAAATCTCTACTCGTAAGTTCCGCTAcccatttttgtccttattgtcctttcactcatttgcgggtgtgaataaaaatttaaaaattgatTTTATATTGATTGAATACATATTTATCACAGAATCATGCAATTTAACAAT	VT4204	ssODN	oCN930, oCN931	n/a
ma652	lin-28	adds scrambled sequence to ma582	oCN926	CATCTGACGATGATATTAGAGAAAAGAATAGTAATTCCTCTGATGAATAGTCCTAATCTTTTTTTATTTAATATAGTACTCTAATCTGTACATTTTCTGTTTTTTCTTACTCATCGTATTCTGTGTTATGCTATCATTTCTTTACCAAAAAGATTGTTACCTATTACAATTCCTTCTAATcccatttttgtccttattgtcctttcactcatttgcgggtgtgaataaaaatttaaaaattgatTTTATATTGATTGAATACATATTTATCACAGAATCATGCAATTTAACAAT	VT4204	ssODN	oCN926	n/a
ma653	lin-28	adds CSs to ma582	oCN926	CATCTGACGATGATATTAGAGAAAAGAATAGTAATTCCTCTGATGAATAGAACCATACTACCACCTACCTCCTCAAATTGCACTCTCAGGGAcccatttttgtccttattgtcctttcactcatttgcgggtgtgaataaaaatttaaaaattgatTTTATATTGATTGAATACATATTTATCACAGAATCATGCAATTTAACAAT	VT4204	ssODN	oCN926	n/a
ma652ma653	lin-28	adds scrambled sequence and CSs to ma582	oCN926	CATCTGACGATGATATTAGAGAAAAGAATAGTAATTCCTCTGATGAATAGTCCTAATCTTTTTTTATTTAATATAGTACTCTAATCTGTACATTTTCTGTTTTTTCTTACTCATCGTATTCTGTGTTATGCTATCATTTCTTTACCAAAAAGATTGTTACCTATTACAATTCCTTCTAATAACCATACTACCACCTACCTCCTCAAATTGCACTCTCAGGGAcccatttttgtccttattgtcctttcactcatttgcgggtgtgaataaaaatttaaaaattgatTTTATATTGATTGAATACATATTTATCACAGAATCATGCAATTTAACAAT	VT4204	ssODN	oCN963, oCN964	n/a
